# Convergent reductive evolution of cyanobacteria in symbiosis with Dinophysiales dinoflagellates

**DOI:** 10.1101/2024.01.11.574452

**Authors:** Takuro Nakayama, Mami Nomura, Akinori Yabuki, Kogiku Shiba, Kazuo Inaba, Yuji Inagaki

## Abstract

The diversity of marine cyanobacteria has been extensively studied due to their vital roles in ocean primary production. However, little is understood about the diversity of cyanobacterial species involved in symbiotic relationships. In this study, we successfully sequenced the complete genome of a cyanobacterium in symbiosis with *Citharistes regius*, a dinoflagellate species thriving in the open ocean. A phylogenomic analysis revealed that the cyanobacterium (CregCyn) belongs to the marine picocyanobacterial lineage, akin to another cyanobacterial symbiont (OmCyn) of a different dinoflagellate closely related to *Citharistes*. Nevertheless, these two symbionts are distinct lineages, suggesting independent origins of their symbiotic lifestyles. Despite the distinct origins, the genome analyses of CregCyn revealed shared characteristics with OmCyn, including an obligate symbiotic relationship with the host dinoflagellates and a degree of genome reduction. In contrast, a detailed analysis of genome subregions unveiled that the CregCyn genome carries genomic islands that are not found in the OmCyn genome. The presence of the genomic islands implies that exogenous genes have been integrated into the CregCyn genome at some point in its evolution. This study contributes to our understanding of the complex history of the symbiosis between dinoflagellates and cyanobacteria, as well as the genomic diversity of marine picocyanobacteria.
