## Supplementary table S1 for "Convergent reductive evolution of cyanobacteria in symbiosis with Dinophysiales dinoflagellates"

### Sheet: Sheet1
Table S1. Protein-coding genes located on the genomic island of the CregCyn genome
Genomic Island ID	Locus ID of protein-coding gene	Annotation	ORF position in the chromosome
613001-628001	CREGCYN_05140	protein adenylyltransferase SelO family protein	613473..615173
613001-628001	CREGCYN_05160	hypothetical protein	623364..623564
1233001-1247001	CREGCYN_10560	ATP adenylyltransferase	1232597..1233445
1233001-1247001	CREGCYN_10570	hypothetical protein	1234037..1234222
1233001-1247001	CREGCYN_10580	hypothetical protein	1235334..1235516
1233001-1247001	CREGCYN_10590	DCC1-like thiol-disulfide oxidoreductase family protein	1239035..1239475
1233001-1247001	CREGCYN_10600	hypothetical protein	1241496..1242050
1233001-1247001	CREGCYN_10610	Nif11-like leader peptide family natural product precursor	1242488..1242811
1233001-1247001	CREGCYN_10630	allophycocyanin subunit alpha	1244195..1244689
1233001-1247001	CREGCYN_10640	phenylalanine--tRNA ligase subunit beta	1245921..1248344
1490001-1510001	CREGCYN_12770	ATLS1-like light-inducible protein	1492360..1492644
1490001-1510001	CREGCYN_12780	hypothetical protein	1499156..1499353
1490001-1510001	CREGCYN_12790	AbrB family transcriptional regulator	1502244..1502612
1490001-1510001	CREGCYN_12800	histone deacetylase	1504946..1505872
1490001-1510001	CREGCYN_12810	hypothetical protein	1506050..1506871
1490001-1510001	CREGCYN_12820	hypothetical protein	1509221..1509472
1684001-1697001	CREGCYN_14340	ribosome biogenesis GTPase Der	1683761..1685146
1684001-1697001	CREGCYN_14350	hypothetical protein	1685851..1689231
1684001-1697001	CREGCYN_14360	hypothetical protein	1689388..1690509
1684001-1697001	CREGCYN_14380	glycosyltransferase	1692082..1695015
1684001-1697001	CREGCYN_14390	glucose-1-phosphate thymidylyltransferase RfbA	1695079..1696020
1684001-1697001	CREGCYN_14400	dTDP-4-dehydrorhamnose 3%2C5-epimerase	1696020..1696610
1684001-1697001	CREGCYN_14410	dTDP-4-dehydrorhamnose reductase	1696607..1697491
1856001-1877001	CREGCYN_15890	sulfotransferase family protein	1855995..1856771
1856001-1877001	CREGCYN_15900	hypothetical protein	1862166..1862345
1856001-1877001	CREGCYN_15920	PAP/fibrillin family protein	1865592..1866131
1856001-1877001	CREGCYN_15930	4a-hydroxytetrahydrobiopterin dehydratase	1868463..1868789
1856001-1877001	CREGCYN_15940	DUF2130 domain-containing protein	1870329..1871510
1856001-1877001	CREGCYN_15950	hypothetical protein	1872333..1872638
1856001-1877001	CREGCYN_15970	hypothetical protein	1876313..1876606
1856001-1877001	CREGCYN_15980	hypothetical protein	1876877..1877068
