## Supplementary table S2 for "Convergent reductive evolution of cyanobacteria in symbiosis with Dinophysiales dinoflagellates"

### Sheet: Sheet1
Table S2. List of cyanobacterial genomes used in this study
Organism name	Infraspecific name	Taxid	BioSample	BioProject	Assembly level	Genome representation	GenBank assembly accession	RefSeq assembly accession	total-length
cyanobiont of Ornithocercus magnificus	OmCyn	2496102	SAMD00155786	PRJDB7787	Contig	full	GCA_007996965.1	GCF_007996965.1	1878918
Prochlorococcus marinus (cyanobacteria)	strain=SCGC AAA795-I06	1219	SAMEA3368574	PRJEB9287	Contig	full	GCA_001180265.1	GCF_001180265.1	1388767
Synechococcus sp. PCC 7002 (cyanobacteria)	strain=PCC 7002	32049	SAMN18870477	PRJNA725122	Contig	full	GCA_019137755.1	GCF_019137755.1	3664742
Prochlorococcus marinus str. XMU1401 (cyanobacteria)	strain=XMU1401	2052594	SAMN14332763	PRJNA611498	Contig	full	GCA_017696245.1	GCF_017696245.1	1657660
Synechococcus sp. HB1133 (cyanobacteria)	strain=HB1133	2508568	SAMN12639267	PRJNA516148	Contig	full	GCA_020514355.1	GCF_020514355.1	2378765
Synechococcus sp. WH 8101 (cyanobacteria)	strain=WH 8101	59932	SAMN10863495	PRJNA518918	Complete Genome	full	GCA_004209775.1	GCF_004209775.1	2630292
Acaryochloris marina S15 (cyanobacteria)	strain=S15	2762553	SAMN15662376	PRJNA649288	Complete Genome	full	GCA_018336915.1	GCF_018336915.1	7112772
Allocoleopsis franciscana PCC 7113 (cyanobacteria)	strain=PCC 7113	1173027	SAMN02261351	PRJNA158839	Complete Genome	full	GCA_000317515.1	GCF_000317515.1	7966510
Anabaena sp. YBS01 (cyanobacteria)	strain=YBS01	2490939	SAMN10417483	PRJNA505418	Complete Genome	full	GCA_009498015.1	GCF_009498015.1	7013200
Anthocerotibacter panamensis C109 (cyanobacteria)	strain=C109	2778476	SAMN16265294	PRJNA665722	Complete Genome	full	GCA_018389385.1	GCF_018389385.1	4187797
Calothrix sp. NIES-3974 (cyanobacteria)	strain=NIES-3974	2005462	SAMD00081174	PRJDB5665	Complete Genome	full	GCA_002368395.1	GCF_002368395.1	5985875
Candidatus Synechococcus spongiarum (cyanobacteria)		431041	SAMEA3861759	PRJEB12597	Contig	full	GCA_900047545.1	GCF_900047545.1	1409475
Chondrocystis sp. NIES-4102 (cyanobacteria)	strain=NIES-4102	2005460	SAMD00081172	PRJDB5665	Complete Genome	full	GCA_002368355.1	GCF_002368355.1	5002520
Chroococcidiopsis thermalis PCC 7203 (cyanobacteria)	strain=PCC 7203	251229	SAMN02261359	PRJNA38119	Complete Genome	full	GCA_000317125.1	GCF_000317125.1	6689401
Crinalium epipsammum PCC 9333 (cyanobacteria)	strain=PCC 9333	1173022	SAMN02261349	PRJNA158835	Complete Genome	full	GCA_000317495.1	GCF_000317495.1	5620407
Crocosphaera subtropica ATCC 51142 (cyanobacteria)	strain=ATCC 51142	43989	SAMN02604312	PRJNA20319	Complete Genome	full	GCA_000017845.1	GCF_000017845.1	5460377
Cyanobacterium aponinum PCC 10605 (cyanobacteria)	strain=PCC 10605	755178	SAMN02261329	PRJNA158691	Complete Genome	full	GCA_000317675.1	GCF_000317675.1	4176973
Cyanobium sp. NS01 (cyanobacteria)	strain=NS01	261284	SAMN13641348	PRJNA596899	Complete Genome	full	GCA_014280235.1	GCF_014280235.1	2748087
Cylindrospermopsis raciborskii N8 (cyanobacteria)	strain=N8	1524929	SAMN18628978	PRJNA719955	Complete Genome	full	GCA_018139025.1	GCF_018139025.1	3857174
Dactylococcopsis salina PCC 8305 (cyanobacteria)	strain=PCC 8305	13035	SAMN02261331	PRJNA158703	Complete Genome	full	GCA_000317615.1	GCF_000317615.1	3781008
Dolichospermum flos-aquae CCAP 1403/13F (cyanobacteria)	strain=CCAP 1403/13f	315271	SAMN14567401	PRJNA622823	Complete Genome	full	GCA_012516395.1	GCF_012516395.1	5220684
Euhalothece natronophila Z-M001 (cyanobacteria)	strain=Z-M001	522448	SAMN12419044	PRJNA557809	Complete Genome	full	GCA_007904085.1	GCF_007904085.1	3524308
Fischerella sp. NIES-3754 (cyanobacteria)	strain=NIES-3754	1752063	SAMD00042785	PRJDB4348	Complete Genome	full	GCA_001548455.1	GCF_001548455.1	5826863
Geitlerinema sp. PCC 7407 (cyanobacteria)	strain=PCC 7407	1173025	SAMN02261348	PRJNA158833	Complete Genome	full	GCA_000317045.1	GCF_000317045.1	4681111
Geminocystis sp. NIES-3708 (cyanobacteria)	strain=NIES-3708	1615909	SAMD00025579	PRJDB3512	Complete Genome	full	GCA_001548095.1	GCF_001548095.1	4042078
Gloeobacter kilaueensis JS1 (cyanobacteria)	strain=JS1	1183438	SAMN02604186	PRJNA162637	Complete Genome	full	GCA_000484535.1	GCF_000484535.1	4724791
Gloeocapsa sp. PCC 7428 (cyanobacteria)	strain=PCC 7428	1173026	SAMN02261347	PRJNA158831	Complete Genome	full	GCA_000317555.1	GCF_000317555.1	5882710
Gloeothece citriformis PCC 7424 (cyanobacteria)	strain=PCC 7424	65393	SAMN00000286	PRJNA20479	Complete Genome	full	GCA_000021825.1	GCF_000021825.1	6554169
Halomicronema hongdechloris C2206 (cyanobacteria)	strain=C2206	1641165	SAMN03466112	PRJNA280640	Complete Genome	full	GCA_002075285.3	GCF_002075285.3	5577845
Halothece sp. PCC 7418 (cyanobacteria)	strain=PCC 7418	65093	SAMN02232029	PRJNA40817	Complete Genome	full	GCA_000317635.1	GCF_000317635.1	4179170
Kovacikia sp. CCNU0001 (cyanobacteria)	strain=CCNU0001	2875500	SAMN21366140	PRJNA761894	Complete Genome	full	GCA_020091585.1	GCF_020091585.1	8564336
Leptodesmis sichuanensis PKUAC-SCTA121 (cyanobacteria)	strain=PKUAC-SCTA121	2835870	SAMN19136101	PRJNA729579	Complete Genome	full	GCA_021379005.1	GCF_021379005.1	5348817
Leptolyngbya sp. PCC 7376 (cyanobacteria)		111781	SAMN02232033	PRJNA43487	Complete Genome	full	GCA_000316605.1	GCF_000316605.1	5125950
Leptothermofonsia sichuanensis PKUAC-SCTE412 (cyanobacteria)	strain=PKUAC-SCTE412	2016068	SAMN18435728	PRJNA716429	Complete Genome	full	GCA_019891175.1	GCF_019891175.1	6426061
Microcystis aeruginosa PCC 7806SL (cyanobacteria)	strain=PCC 7806SL	1903187	SAMN05786724	PRJNA343379	Complete Genome	full	GCA_002095975.1	GCF_002095975.1	5139339
Moorea producens PAL-8-15-08-1 (cyanobacteria)	strain=PAL-8-15-08-1	1458985	SAMN05826283	PRJNA345358	Complete Genome	full	GCA_001767235.1	GCF_001767235.1	9708656
Nodularia sphaerocarpa UHCC 0038 (cyanobacteria)	strain=UHCC 0038	2761619	SAMN15769246	PRJNA656133	Complete Genome	full	GCA_022376295.1	GCF_022376295.1	5451672
Nostoc sp. TCL240-02 (cyanobacteria)		2572090	SAMN11484046	PRJNA534312	Complete Genome	full	GCA_013343235.1	GCF_013343235.1	7887247
Oscillatoria acuminata PCC 6304 (cyanobacteria)	strain=PCC 6304	56110	SAMN02261334	PRJNA158709	Complete Genome	full	GCA_000317105.1	GCF_000317105.1	7804270
Oxynema aestuarii AP17 (cyanobacteria)	strain=AP17	2064643	SAMN14410527	PRJNA614629	Complete Genome	full	GCA_012295525.1	GCF_012295525.1	6357750
Parasynechococcus marenigrum WH 8102 (cyanobacteria)	strain=WH 8102	84588	SAMEA3138327	PRJNA230	Complete Genome	full	GCA_000195975.1	GCF_000195975.1	2434428
[Phormidium] sp. ETS-05 (cyanobacteria)	strain=ETS-05	222819	SAMN14525496	PRJNA622676	Complete Genome	full	GCA_016446395.1	GCF_016446395.1	6286783
Pleurocapsa sp. PCC 7327 (cyanobacteria)	strain=PCC 7327	118163	SAMN02261346	PRJNA158829	Complete Genome	full	GCA_000317025.1	GCF_000317025.1	4986817
Prochlorococcus marinus CUG1415 (cyanobacteria)	strain=CUG1415	2716486	SAMN14332772	PRJNA611498	Contig	full	GCA_017696015.1	GCF_017696015.1	1734399
Prochlorococcus marinus CUG1416 (cyanobacteria)	strain=CUG1416	2716487	SAMN14332773	PRJNA611498	Contig	full	GCA_017695965.1	GCF_017695965.1	1672347
Prochlorococcus marinus CUG1417 (cyanobacteria)	strain=CUG1417	2716488	SAMN14332774	PRJNA611498	Contig	full	GCA_017695975.1	GCF_017695975.1	1652921
Prochlorococcus marinus str. AS9601 (cyanobacteria)	strain=AS9601	146891	SAMN02603921	PRJNA13548	Complete Genome	full	GCA_000015645.1	GCF_000015645.1	1669886
Prochlorococcus marinus str. EQPAC1 (cyanobacteria)	strain=EQPAC1	190047	SAMN02769549	PRJNA246696	Contig	full	GCA_000759875.1	GCF_000759875.1	1654739
Prochlorococcus marinus str. GP2 (cyanobacteria)	strain=GP2	59925	SAMN02769550	PRJNA246696	Contig	full	GCA_000759885.1	GCF_000759885.1	1624310
Prochlorococcus marinus str. LG (cyanobacteria)	strain=LG	167556	SAMN02769565	PRJNA246696	Contig	full	GCA_000760155.1	GCF_000760155.1	1754063
Prochlorococcus marinus str. MIT 1312 (cyanobacteria)	strain=MIT 1312	1801621	SAMN04490358	PRJNA311918	Contig	full	GCA_001632005.1	GCF_001632005.1	2561499
Prochlorococcus marinus str. MIT 1313 (cyanobacteria)	strain=MIT 1313	1801624	SAMN04490360	PRJNA311920	Contig	full	GCA_001632065.1	GCF_001632065.1	2590341
Prochlorococcus marinus str. MIT 1318 (cyanobacteria)	strain=MIT 1318	1801622	SAMN04490361	PRJNA311921	Contig	full	GCA_001632045.1	GCF_001632045.1	2584744
Prochlorococcus marinus str. MIT 1320 (cyanobacteria)	strain=MIT 1320	1801623	SAMN04490362	PRJNA311922	Contig	full	GCA_001632075.1	GCF_001632075.1	2500454
Prochlorococcus marinus str. MIT 1323 (cyanobacteria)	strain=MIT 1323	1801625	SAMN04490363	PRJNA311923	Contig	full	GCA_001632025.1	GCF_001632025.1	2440679
Prochlorococcus marinus str. MIT 1327 (cyanobacteria)	strain=MIT 1327	1801626	SAMN04490364	PRJNA311924	Contig	full	GCA_001632125.1	GCF_001632125.1	2591587
Prochlorococcus marinus str. MIT 1342 (cyanobacteria)	strain=MIT 1342	1801627	SAMN04490365	PRJNA311926	Contig	full	GCA_001632145.1	GCF_001632145.1	2548000
Prochlorococcus marinus str. MIT 9107 (cyanobacteria)	strain=MIT 9107	59921	SAMN02769552	PRJNA246696	Contig	full	GCA_000759855.1	GCF_000759855.1	1699937
Prochlorococcus marinus str. MIT 9116 (cyanobacteria)	strain=MIT 9116	167544	SAMN02769553	PRJNA246696	Contig	full	GCA_000759865.1	GCF_000759865.1	1685398
Prochlorococcus marinus str. MIT 9123 (cyanobacteria)	strain=MIT 9123	167545	SAMN02769554	PRJNA246696	Contig	full	GCA_000759935.1	GCF_000759935.1	1697748
Prochlorococcus marinus str. MIT 9201 (cyanobacteria)	strain=MIT 9201	93057	SAMN02769555	PRJNA246696	Contig	full	GCA_000759955.1	GCF_000759955.1	1672416
Prochlorococcus marinus str. MIT 9202 (cyanobacteria)	strain=MIT 9202	93058	SAMN02436267	PRJNA19343	Scaffold	full	GCA_000158595.1	GCF_000158595.1	1691453
Prochlorococcus marinus str. MIT 9211 (cyanobacteria)	strain=MIT9211	93059	SAMN00622972	PRJNA13551	Chromosome	full	GCA_000018585.1	GCF_000018585.1	1688963
Prochlorococcus marinus str. MIT 9215 (cyanobacteria)	strain=MIT 9215	93060	SAMN02598410	PRJNA18633	Complete Genome	full	GCA_000018065.1	GCF_000018065.1	1738790
Prochlorococcus marinus str. MIT 9301 (cyanobacteria)	strain=MIT 9301	167546	SAMN02603288	PRJNA15746	Complete Genome	full	GCA_000015965.1	GCF_000015965.1	1641879
Prochlorococcus marinus str. MIT 9302 (cyanobacteria)	strain=MIT 9302	74545	SAMN02769556	PRJNA246696	Contig	full	GCA_000759975.1	GCF_000759975.1	1745343
Prochlorococcus marinus str. MIT 9303 (cyanobacteria)	strain=MIT 9303	59922	SAMN02603917	PRJNA13496	Complete Genome	full	GCA_000015705.1	GCF_000015705.1	2682675
Prochlorococcus marinus str. MIT 9311 (cyanobacteria)	strain=MIT 9311	167547	SAMN02769557	PRJNA246696	Contig	full	GCA_000760015.1	GCF_000760015.1	1711064
Prochlorococcus marinus str. MIT 9312 (cyanobacteria)	strain=MIT 9312	74546	SAMN02598321	PRJNA13910	Complete Genome	full	GCA_000012645.1	GCF_000012645.1	1709204
Prochlorococcus marinus str. MIT 9313 (cyanobacteria)	strain=MIT9313	74547	SAMEA3138210	PRJNA220	Complete Genome	full	GCA_000011485.1	GCF_000011485.1	2410873
Prochlorococcus marinus str. MIT 9314 (cyanobacteria)	strain=MIT 9314	167548	SAMN02769558	PRJNA246696	Contig	full	GCA_000760035.1	GCF_000760035.1	1690556
Prochlorococcus marinus str. MIT 9321 (cyanobacteria)	strain=MIT 9321	167549	SAMN02769559	PRJNA246696	Contig	full	GCA_000760055.1	GCF_000760055.1	1658664
Prochlorococcus marinus str. MIT 9322 (cyanobacteria)	strain=MIT 9322	167550	SAMN02769560	PRJNA246696	Contig	full	GCA_000760075.1	GCF_000760075.1	1657550
Prochlorococcus marinus str. MIT 9401 (cyanobacteria)	strain=MIT 9401	167551	SAMN02769561	PRJNA246696	Contig	full	GCA_000760095.1	GCF_000760095.1	1666808
Prochlorococcus marinus str. MIT 9515 (cyanobacteria)	strain=MIT 9515	167542	SAMN02603924	PRJNA13617	Complete Genome	full	GCA_000015665.1	GCF_000015665.1	1704176
Prochlorococcus marinus str. MU1402 (cyanobacteria)	strain=MU1402	2053467	SAMN08013492	PRJNA418029	Contig	full	GCA_019325055.1	GCF_019325055.1	1697391
Prochlorococcus marinus str. MU1403 (cyanobacteria)	strain=MU1403	2053468	SAMN08013493	PRJNA418029	Contig	full	GCA_019325065.1	GCF_019325065.1	1778780
Prochlorococcus marinus str. MU1404 (cyanobacteria)	strain=MU1404	2053469	SAMN08013494	PRJNA418029	Contig	full	GCA_019325015.1	GCF_019325015.1	1660223
Prochlorococcus marinus str. MU1405 (cyanobacteria)	strain=MU1405	2053470	SAMN08013495	PRJNA418029	Contig	full	GCA_019325005.1	GCF_019325005.1	1665155
Prochlorococcus marinus str. MU1406 (cyanobacteria)	strain=MU1406	2053471	SAMN08013496	PRJNA418029	Contig	full	GCA_019324945.1	GCF_019324945.1	1665171
Prochlorococcus marinus str. MU1410 (cyanobacteria)	strain=MU1410	2053472	SAMN08013497	PRJNA418029	Contig	full	GCA_019324955.1	GCF_019324955.1	1624927
Prochlorococcus marinus str. MU1411 (cyanobacteria)	strain=MU1411	2053473	SAMN08013498	PRJNA418029	Contig	full	GCA_019324985.1	GCF_019324985.1	1681444
Prochlorococcus marinus str. MU1412 (cyanobacteria)	strain=MU1412	2053474	SAMN08013499	PRJNA418029	Contig	full	GCA_019324925.1	GCF_019324925.1	1714716
Prochlorococcus marinus str. MU1414 (cyanobacteria)	strain=MU1414	2053475	SAMN08013500	PRJNA418029	Contig	full	GCA_019324905.1	GCF_019324905.1	1668526
Prochlorococcus marinus str. MU1415 (cyanobacteria)	strain=MU1415	2053476	SAMN08013501	PRJNA418029	Contig	full	GCA_019324885.1	GCF_019324885.1	1736386
Prochlorococcus marinus str. MU1416 (cyanobacteria)	strain=MU1416	2053477	SAMN08013502	PRJNA418029	Contig	full	GCA_019324835.1	GCF_019324835.1	1671599
Prochlorococcus marinus str. MU1417 (cyanobacteria)	strain=MU1417	2053478	SAMN08013503	PRJNA418029	Contig	full	GCA_019324845.1	GCF_019324845.1	1653424
Prochlorococcus marinus str. NATL1A (cyanobacteria)	strain=NATL1A	167555	SAMN02603287	PRJNA15660	Complete Genome	full	GCA_000015685.1	GCF_000015685.1	1864731
Prochlorococcus marinus str. NATL2A (cyanobacteria)	strain=NATL2A	59920	SAMN00623057	PRJNA13911	Complete Genome	full	GCA_000012465.1	GCF_000012465.1	1842899
Prochlorococcus marinus str. PAC1 (cyanobacteria)	strain=PAC1	59924	SAMN02769564	PRJNA246696	Contig	full	GCA_000760235.1	GCF_000760235.1	1841163
Prochlorococcus marinus str. SB (cyanobacteria)	strain=SB	59926	SAMN02769562	PRJNA246696	Contig	full	GCA_000760115.1	GCF_000760115.1	1669823
Prochlorococcus marinus str. SS2 (cyanobacteria)	strain=SS2	167552	SAMN02769569	PRJNA246696	Contig	full	GCA_000760255.1	GCF_000760255.1	1752772
Prochlorococcus marinus str. SS35 (cyanobacteria)	strain=SS35	167553	SAMN02769570	PRJNA246696	Contig	full	GCA_000760275.1	GCF_000760275.1	1751015
Prochlorococcus marinus str. SS51 (cyanobacteria)	strain=SS51	167554	SAMN02769571	PRJNA246696	Contig	full	GCA_000760355.1	GCF_000760355.1	1746977
Prochlorococcus marinus str. XMU1401E (cyanobacteria)	strain=XMU1401E	2054183	SAMN08039007	PRJNA418029	Contig	full	GCA_019325115.1	GCF_019325115.1	1661465
Prochlorococcus marinus str. XMU1408 (cyanobacteria)	strain=XMU1408	2053971	SAMN08032449	PRJNA418029	Contig	full	GCA_019325045.1	GCF_019325045.1	1834861
Prochlorococcus marinus str. XMU1419 (cyanobacteria)	strain=XMU1419	2054182	SAMN08039008	PRJNA418029	Contig	full	GCA_019325105.1	GCF_019325105.1	1656121
Prochlorococcus marinus subsp. marinus str. CCMP1375 (cyanobacteria)	strain=CCMP1375; SS120	167539	SAMN02603142	PRJNA419	Complete Genome	full	GCA_000007925.1	GCF_000007925.1	1751080
Prochlorococcus marinus subsp. pastoris str. CCMP1986 (cyanobacteria)	strain=MED4	59919	SAMEA3138209	PRJNA213	Complete Genome	full	GCA_000011465.1	GCF_000011465.1	1657990
Prochlorococcus marinus XMU1402 (cyanobacteria)	strain=XMU1402	2716478	SAMN14332764	PRJNA611498	Contig	full	GCA_017696205.1	GCF_017696205.1	1697959
Prochlorococcus marinus XMU1403 (cyanobacteria)	strain=XMU1403	2213229	SAMN09355240	PRJNA474570	Contig	full	GCA_003208065.1	GCF_003208065.1	1746033
Prochlorococcus marinus XMU1404 (cyanobacteria)	strain=XMU1404	2716479	SAMN14332765	PRJNA611498	Contig	full	GCA_017696175.1	GCF_017696175.1	1668840
Prochlorococcus marinus XMU1405 (cyanobacteria)	strain=XMU1405	2716480	SAMN14332766	PRJNA611498	Scaffold	full	GCA_017696275.1	GCF_017696275.1	1672276
Prochlorococcus marinus XMU1406 (cyanobacteria)	strain=XMU1406	2716481	SAMN14332767	PRJNA611498	Contig	full	GCA_017696055.1	GCF_017696055.1	1651015
Prochlorococcus marinus XMU1408 (cyanobacteria)	strain=XMU1408	2213228	SAMN09355241	PRJNA474570	Contig	full	GCA_003208055.1	GCF_003208055.1	1795147
Prochlorococcus marinus XMU1410 (cyanobacteria)	strain=XMU1410	2716482	SAMN14332768	PRJNA611498	Scaffold	full	GCA_017696085.1	GCF_017696085.1	1631014
Prochlorococcus marinus XMU1411 (cyanobacteria)	strain=XMU1411	2716483	SAMN14332769	PRJNA611498	Contig	full	GCA_017696075.1	GCF_017696075.1	1673779
Prochlorococcus marinus XMU1412 (cyanobacteria)	strain=XMU1412	2716484	SAMN14332770	PRJNA611498	Scaffold	full	GCA_017696315.1	GCF_017696315.1	1729635
Prochlorococcus marinus XMU1414 (cyanobacteria)	strain=XMU1414	2716485	SAMN14332771	PRJNA611498	Contig	full	GCA_017696035.1	GCF_017696035.1	1667184
Prochlorococcus marinus XMU1419 (cyanobacteria)	strain=XMU1419	2716489	SAMN14332775	PRJNA611498	Contig	full	GCA_017695955.1	GCF_017695955.1	1642829
Prochlorococcus sp. MIT 0601 (cyanobacteria)	strain=MIT 0601	1499498	SAMN02769566	PRJNA246696	Contig	full	GCA_000760175.1	GCF_000760175.1	1707342
Prochlorococcus sp. MIT 0602 (cyanobacteria)	strain=MIT 0602	1499499	SAMN02769567	PRJNA246696	Contig	full	GCA_000760195.1	GCF_000760195.1	1750918
Prochlorococcus sp. MIT 0603 (cyanobacteria)	strain=MIT 0603	1499500	SAMN02769568	PRJNA246696	Contig	full	GCA_000760215.1	GCF_000760215.1	1752482
Prochlorococcus sp. MIT 0604 (cyanobacteria)	strain=MIT 0604	1501268	SAMN02769551	PRJNA246696	Complete Genome	full	GCA_000757845.1	GCF_000757845.1	1780061
Prochlorococcus sp. MIT 0701 (cyanobacteria)	strain=MIT 0701	1499502	SAMN02769573	PRJNA246696	Contig	full	GCA_000760295.1	GCF_000760295.1	2592571
Prochlorococcus sp. MIT 0702 (cyanobacteria)	strain=MIT 0702	1499503	SAMN02769574	PRJNA246696	Contig	full	GCA_000760315.1	GCF_000760315.1	2583057
Prochlorococcus sp. MIT 0703 (cyanobacteria)	strain=MIT 0703	1499504	SAMN02769575	PRJNA246696	Contig	full	GCA_000760335.1	GCF_000760335.1	2575057
Prochlorococcus sp. MIT 0801 (cyanobacteria)	strain=MIT 0801	1501269	SAMN02769563	PRJNA246696	Complete Genome	full	GCA_000757865.1	GCF_000757865.1	1929203
Prochlorococcus sp. MIT 1303 (cyanobacteria)	strain=MIT 1303	1723647	SAMN04100954	PRJNA296588	Contig	full	GCA_001631965.1	GCF_001631965.1	2560150
Prochlorococcus sp. MIT 1306 (cyanobacteria)	strain=MIT 1306	1799667	SAMN04488532	PRJNA311757	Contig	full	GCA_001631985.1	GCF_001631985.1	2498944
Prochlorococcus sp. P1344 (cyanobacteria)	strain=150SLHB	2729591	SAMN14546095	PRJNA623403	Contig	full	GCA_012933605.1	GCF_012933605.1	2472965
Prochlorococcus sp. P1361 (cyanobacteria)	strain=150NLHA	2729589	SAMN14546093	PRJNA623403	Contig	full	GCA_012933585.1	GCF_012933585.1	2512699
Prochlorococcus sp. RS01 (cyanobacteria)	strain=RS01	1924286	SAMN06061932	PRJNA355059	Chromosome	full	GCA_001989435.1	GCF_001989435.1	1657699
Prochlorococcus sp. RS04 (cyanobacteria)	strain=RS04	1924287	SAMN06061933	PRJNA355059	Chromosome	full	GCA_001989455.1	GCF_001989455.1	1656322
Prochlorococcus sp. RS50 (cyanobacteria)	strain=RS50	1924285	SAMN06061931	PRJNA355059	Chromosome	full	GCA_001989415.1	GCF_001989415.1	1656133
Prochlorococcus sp. SS52 (cyanobacteria)	strain=SS52	1499501	SAMN02769572	PRJNA246696	Contig	full	GCA_000760375.1	GCF_000760375.1	1754053
Prochlorococcus sp.P1363 (cyanobacteria)	strain=150SLHA	2729590	SAMN14546094	PRJNA623403	Contig	full	GCA_012933595.1	GCF_012933595.1	2558254
Pseudanabaena sp. PCC 7367 (cyanobacteria)	strain=PCC 7367	82654	SAMN02261336	PRJNA158713	Complete Genome	full	GCA_000317065.1	GCF_000317065.1	4885680
Rippkaea orientalis PCC 8801 (cyanobacteria)	strain=PCC 8801	41431	SAMN00000280	PRJNA20503	Complete Genome	full	GCA_000021805.1	GCF_000021805.1	4787694
Rivularia sp. PCC 7116 (cyanobacteria)	strain=PCC 7116	373994	SAMN02232049	PRJNA63147	Complete Genome	full	GCA_000316665.1	GCF_000316665.1	8728773
Stanieria sp. NIES-3757 (cyanobacteria)	strain=NIES-3757	1807358	SAMD00047668	PRJDB4607	Complete Genome	full	GCA_002355455.1	GCF_002355455.1	5463308
Synechococcus elongatus FACHB-1061 (cyanobacteria)	strain=FACHB-1061	2692912	SAMN13702649	PRJNA598298	Contig	full	GCA_014698895.1	GCF_014698895.1	2734236
Synechococcus elongatus FACHB-242 (cyanobacteria)	strain=FACHB-242	1357541	SAMN13702673	PRJNA598298	Contig	full	GCA_014698415.1	GCF_014698415.1	2735070
Synechococcus elongatus PCC 11801 (cyanobacteria)	strain=PCC 11801	2219813	SAMN09425400	PRJNA476044	Chromosome	full	GCA_003846445.1	GCF_003846445.1	2691022
Synechococcus elongatus PCC 11802 (cyanobacteria)	strain=PCC 11802	2283154	SAMN10613228	PRJNA510697	Chromosome	full	GCA_009498715.1	GCF_009498715.1	2760484
Synechococcus elongatus PCC 6301 (cyanobacteria)	strain=PCC 6301	269084	SAMD00061073	PRJNA13282	Complete Genome	full	GCA_000010065.1	GCF_000010065.1	2696255
Synechococcus elongatus PCC 7942 = FACHB-805 (cyanobacteria)	strain=FACHB-805	1140	SAMN13702648	PRJNA598298	Contig	full	GCA_014698905.1	GCF_014698905.1	2743371
Synechococcus elongatus UTEX 3055 (cyanobacteria)	strain=UTEX 3055	2479200	SAMN09724271	PRJNA496333	Complete Genome	full	GCA_003957805.1	GCF_003957805.1	2881223
Synechococcus lacustris (cyanobacteria)	strain=Tous	2116544	SAMN08610144	PRJNA435996	Scaffold	full	GCA_003011125.1	GCF_003011125.1	2668880
Synechococcus lividus PCC 6715 (cyanobacteria)	strain=PCC 6715	1917166	SAMN06008796	PRJNA352894	Complete Genome	full	GCA_002754935.1	GCF_002754935.1	2659739
Synechococcus sp. 1G10 (cyanobacteria)	strain=1G10	2025605	SAMN07427896	PRJNA396543	Contig	full	GCA_002252625.1	GCF_002252625.1	3340220
Synechococcus sp. 60AY4M2 (cyanobacteria)	strain=60AY4M2	1353262	SAMN07981243	PRJNA210214	Scaffold	full	GCA_002760375.1	GCF_002760375.1	3162818
Synechococcus sp. 63AY4M1 (cyanobacteria)	strain=63AY4M1	1353263	SAMN07981242	PRJNA210215	Scaffold	full	GCA_002760395.1	GCF_002760395.1	3158777
Synechococcus sp. 63AY4M2 (cyanobacteria)	strain=63AY4M2	1353266	SAMN07981245	PRJNA210218	Scaffold	full	GCA_002760475.1	GCF_002760475.1	3093974
Synechococcus sp. 65AY640 (cyanobacteria)	strain=65AY640	1353264	SAMN07981241	PRJNA210216	Scaffold	full	GCA_002760445.1	GCF_002760445.1	3161008
Synechococcus sp. 65AY6A5 (cyanobacteria)	strain=65AY6A5	1353265	SAMN07981246	PRJNA210217	Scaffold	full	GCA_002760415.1	GCF_002760415.1	2981827
Synechococcus sp. 65AY6Li (cyanobacteria)	strain=65AY6Li	1351840	SAMN07981244	PRJNA209725	Scaffold	full	GCA_002760345.1	GCF_002760345.1	2933219
Synechococcus sp. 7002 (cyanobacteria)	strain=7002	1938862	SAMN06272774	PRJEB20275	Contig	full	GCA_900177825.1	GCF_900177825.1	3434434
Synechococcus sp. 8F6 (cyanobacteria)	strain=8F6	2025606	SAMN07427898	PRJNA396543	Scaffold	full	GCA_002252665.1	GCF_002252665.1	2510697
Synechococcus sp. A15-127 (cyanobacteria)	strain=A15-127	1050624	SAMN13641340	PRJNA596899	Complete Genome	full	GCA_014280215.1	GCF_014280215.1	2543463
Synechococcus sp. A15-44 (cyanobacteria)	strain=A15-44	1050646	SAMN13641350	PRJNA596899	Complete Genome	full	GCA_014280115.1	GCF_014280115.1	2621965
Synechococcus sp. A15-60 (cyanobacteria)	strain=A15-60	1050655	SAMN13641355	PRJNA596899	Complete Genome	full	GCA_014280095.1	GCF_014280095.1	2543402
Synechococcus sp. A15-62 (cyanobacteria)	strain=A15-62	1050657	SAMN13641338	PRJNA596899	Complete Genome	full	GCA_014280075.1	GCF_014280075.1	2294140
Synechococcus sp. A18-25c (cyanobacteria)	strain=A18-25c	1866938	SAMN13641331	PRJNA596899	Complete Genome	full	GCA_014280035.1	GCF_014280035.1	2511360
Synechococcus sp. Ace-Pa (cyanobacteria)	strain=Ace-Pa	2572902	SAMN11528565	PRJNA536950	Scaffold	full	GCA_007828135.1	GCF_007828135.1	2762890
Synechococcus sp. BDU 130192 (cyanobacteria)	strain=BDU 130192	2042059	SAMN07733358	PRJNA412967	Scaffold	full	GCA_002721235.1	GCF_002721235.1	3257113
Synechococcus sp. BIOS-E4-1 (cyanobacteria)	strain=BIOS-E4-1	1400864	SAMN13641353	PRJNA596899	Chromosome	full	GCA_014279995.1	GCF_014279995.1	3314220
Synechococcus sp. BIOS-U3-1 (cyanobacteria)	strain=BIOS-U3-1	1400865	SAMN13641352	PRJNA596899	Complete Genome	full	GCA_014279975.1	GCF_014279975.1	2710834
Synechococcus sp. BL107 (cyanobacteria)	strain=BL107	313625	SAMN02436154	PRJNA13559	Scaffold	full	GCA_000153805.1	GCF_000153805.1	2285034
Synechococcus sp. BMK-MC-1 (cyanobacteria)	strain=BMK-MC-1	1442551	SAMN13641349	PRJNA596899	Complete Genome	full	GCA_014279955.1	GCF_014279955.1	2601150
Synechococcus sp. BS55D (cyanobacteria)	strain=BS55D	2055943	SAMN08057241	PRJNA419515	Contig	full	GCA_004332415.1	GCF_004332415.1	2235215
Synechococcus sp. BS56D (cyanobacteria)	strain=BS56D	2055944	SAMN08057242	PRJNA419515	Contig	full	GCA_004332405.1	GCF_004332405.1	2303823
Synechococcus sp. BSA11S (cyanobacteria)	strain=BSA11S	2599077	SAMN12359518	PRJNA556564	Contig	full	GCA_014224355.1	GCF_014224355.1	2883234
Synechococcus sp. BSF8S (cyanobacteria)	strain=BSF8S	2599078	SAMN12359523	PRJNA556564	Contig	full	GCA_014224335.1	GCF_014224335.1	2884859
Synechococcus sp. CB0101 (cyanobacteria)	strain=CB0101	232348	SAMN00010394	PRJNA46501	Complete Genome	full	GCA_000179235.2	GCF_000179235.2	2789647
Synechococcus sp. CB0205 (cyanobacteria)	strain=CB0205	232363	SAMN00010406	PRJNA46503	Contig	full	GCA_000179255.1	GCF_000179255.1	2427308
Synechococcus sp. CBW1002 (cyanobacteria)	strain=CBW1002	1353134	SAMN15824352	PRJNA657291	Complete Genome	full	GCA_015840915.1	GCF_015840915.1	3854122
Synechococcus sp. CBW1004 (cyanobacteria)	strain=CBW1004	1353136	SAMN15824353	PRJNA657291	Complete Genome	full	GCA_015840715.1	GCF_015840715.1	3672318
Synechococcus sp. CBW1006 (cyanobacteria)	strain=CBW1006	1353138	SAMN15824354	PRJNA657291	Complete Genome	full	GCA_015840525.1	GCF_015840525.1	3860130
Synechococcus sp. CBW1107 (cyanobacteria)	strain=CBW1107	2789857	SAMN16790668	PRJNA657291	Complete Genome	full	GCA_015841355.1	GCF_015841355.1	3202093
Synechococcus sp. CBW1108 (cyanobacteria)	strain=CBW1108	1353147	SAMN15824355	PRJNA657291	Complete Genome	full	GCA_015840335.1	GCF_015840335.1	3226220
Synechococcus sp. CC9311 (cyanobacteria)	strain=CC9311	64471	SAMN02604031	PRJNA12530	Complete Genome	full	GCA_000014585.1	GCF_000014585.1	2606748
Synechococcus sp. CC9616 (cyanobacteria)	strain=CC9616	110663	SAMN02597268	PRJNA89559	Scaffold	full	GCA_000515235.1	GCF_000515235.1	2645910
Synechococcus sp. CC9902 (cyanobacteria)	strain=CC9902	316279	SAMN02598312	PRJNA13655	Complete Genome	full	GCA_000012505.1	GCF_000012505.1	2234828
Synechococcus sp. CCY 9618 (cyanobacteria)	strain=CCY 9618	2815602	SAMN18105666	PRJNA705875	Contig	full	GCA_019038415.1	GCF_019038415.1	2927161
Synechococcus sp. GEYO (cyanobacteria)		2575511	SAMEA4707920	PRJEB26976	Contig	full	GCA_900473955.1	GCF_900473955.1	2343605
Synechococcus sp. GFB01 (cyanobacteria)	strain=GFB01	1662190	SAMN03736791	PRJNA286005	Contig	full	GCA_001039265.1	GCF_001039265.1	2339812
Synechococcus sp. HBA1120 (cyanobacteria)	strain=HBA1120	2508341	SAMN12639268	PRJNA516148	Contig	full	GCA_020514275.1	GCF_020514275.1	2362268
Trichormus variabilis 0441 (cyanobacteria)	strain=0441	375899	SAMN13702813	PRJNA598299	Complete Genome	full	GCA_009856605.1	GCF_009856605.1	7096012
Synechococcus sp. HK01-R (cyanobacteria)	strain=HK01-R	2751171	SAMN15487728	PRJNA645008	Chromosome	full	GCA_014217855.1	GCF_014217855.1	2479254
Synechococcus sp. HK05 (cyanobacteria)	strain=HK05	2725975	SAMN19844069	PRJNA741056	Contig	full	GCA_019104765.1	GCF_019104765.1	2527587
Synechococcus sp. JA-2-3B'a(2-13) (cyanobacteria)	strain=JA-2-3B'a(2-13)	321332	SAMN02604049	PRJNA16252	Complete Genome	full	GCA_000013225.1	GCF_000013225.1	3046682
Synechococcus sp. JA-3-3Ab (cyanobacteria)	strain=JA-3-3Ab	321327	SAMN02604048	PRJNA16251	Complete Genome	full	GCA_000013205.1	GCF_000013205.1	2932766
Synechococcus sp. KORDI-100 (cyanobacteria)	strain=KORDI-100	1280380	SAMN02202183	PRJNA207982	Complete Genome	full	GCA_000737535.1	GCF_000737535.1	2789000
Synechococcus sp. KORDI-49 (cyanobacteria)	strain=KORDI-49	585423	SAMN02202184	PRJNA207983	Complete Genome	full	GCA_000737575.1	GCF_000737575.1	2585813
Synechococcus sp. KORDI-52 (cyanobacteria)	strain=KORDI-52	585425	SAMN02202185	PRJNA207984	Complete Genome	full	GCA_000737595.1	GCF_000737595.1	2572069
Synechococcus sp. LA31 (cyanobacteria)	strain=LA31	2741953	SAMN19117154	PRJNA566206	Chromosome	full	GCA_018502385.1	GCF_018502385.1	2752151
Synechococcus sp. LTW-R (cyanobacteria)	strain=LTW-R	2751170	SAMN15487727	PRJNA645008	Complete Genome	full	GCA_014217875.1	GCF_014217875.1	2415533
Synechococcus sp. M16.1 (cyanobacteria)	strain=M16.1	1442553	SAMN13641334	PRJNA596899	Complete Genome	full	GCA_014279895.1	GCF_014279895.1	2112236
Synechococcus sp. MEDNS5 (cyanobacteria)	strain=MEDNS5	1442554	SAMN13641336	PRJNA596899	Complete Genome	full	GCA_014279875.1	GCF_014279875.1	2435869
Synechococcus sp. Minos11 (cyanobacteria)	strain=MINOS11	221341	SAMN13641335	PRJNA596899	Complete Genome	full	GCA_014279855.1	GCF_014279855.1	2284343
Synechococcus sp. MIT S9220 (cyanobacteria)	strain=MIT S9220	166309	SAMN13641330	PRJNA596899	Complete Genome	full	GCA_014304815.1	GCF_014304815.1	2424175
Synechococcus sp. MIT S9504 (cyanobacteria)	strain=MIT S9504	1801628	SAMN04490774	PRJNA311927	Scaffold	full	GCA_001632105.1	GCF_001632105.1	3087293
Synechococcus sp. MIT S9508 (cyanobacteria)	strain=MIT S9508	1801629	SAMN04490775	PRJNA311928	Scaffold	full	GCA_001632165.1	GCF_001632165.1	2502434
Synechococcus sp. MIT S9509 (cyanobacteria)	strain=MIT S9509	1801630	SAMN04490776	PRJNA311929	Scaffold	full	GCA_001631935.1	GCF_001631935.1	3087928
Synechococcus sp. MU1611 (cyanobacteria)	strain=MU1611	2508345	SAMN12639270	PRJNA516148	Contig	full	GCA_020514255.1	GCF_020514255.1	2339429
Synechococcus sp. MU1617 (cyanobacteria)	strain=MU1617	2508346	SAMN12639271	PRJNA516148	Contig	full	GCA_020514235.1	GCF_020514235.1	2326594
Synechococcus sp. MU1625 (cyanobacteria)	strain=MU1625	2508347	SAMN12639272	PRJNA516148	Contig	full	GCA_020514205.1	GCF_020514205.1	2328035
Synechococcus sp. MU1642 (cyanobacteria)	strain=MU1642	2508348	SAMN12639273	PRJNA516148	Contig	full	GCA_020514115.1	GCF_020514115.1	2116729
Synechococcus sp. MU1643 (cyanobacteria)	strain=MU1643	2508349	SAMN12639274	PRJNA516148	Contig	full	GCA_020514095.1	GCF_020514095.1	2066863
Synechococcus sp. MU1650 (cyanobacteria)	strain=MU1650	2508352	SAMN12639276	PRJNA516148	Contig	full	GCA_020514015.1	GCF_020514015.1	2158043
Synechococcus sp. MVIR-18-1 (cyanobacteria)	strain=MVIR-18-1	1386941	SAMN13641346	PRJNA596899	Complete Genome	full	GCA_014279835.1	GCF_014279835.1	2451974
Synechococcus sp. MW101C3 (cyanobacteria)	strain=MW101C3	210768	SAMN07427897	PRJNA396543	Contig	full	GCA_002252635.1	GCF_002252635.1	3029138
Synechococcus sp. N19 (cyanobacteria)		2575512	SAMEA4707916	PRJEB26976	Contig	full	GCA_900474045.1	GCF_900474045.1	2163106
Synechococcus sp. N26 (cyanobacteria)		2575513	SAMEA4707915	PRJEB26976	Contig	full	GCA_900473975.1	GCF_900473975.1	2126898
Synechococcus sp. N32 (cyanobacteria)		2575514	SAMEA4707912	PRJEB26976	Contig	full	GCA_900473895.1	GCF_900473895.1	2210892
Synechococcus sp. N5 (cyanobacteria)		2575515	SAMEA4707913	PRJEB26976	Contig	full	GCA_900473925.1	GCF_900473925.1	2089511
Synechococcus sp. Nb3U1 (cyanobacteria)	strain=Nb3U1	1914529	SAMN24695622	PRJNA795194	Scaffold	full	GCA_021533835.1	GCF_021533835.1	3487976
Synechococcus sp. NIES-970 (cyanobacteria)	strain=NIES-970	1827144	SAMD00051107	PRJDB4740	Complete Genome	full	GCA_002356215.1	GCF_002356215.1	3123859
Synechococcus sp. NKBG042902 (cyanobacteria)	strain=NKBG042902	490193	SAMD00000348	PRJDB1723	Contig	full	GCA_000715475.1	GCF_000715475.1	3319479
Synechococcus sp. NKBG15041c (cyanobacteria)	strain=NKBG15041c	1407650	SAMD00036772	PRJDB1488	Contig	full	GCA_000485815.1	GCF_000485815.1	3180043
Synechococcus sp. NOUM97013 (cyanobacteria)	strain=NOUM97013	1442555	SAMN13641347	PRJNA596899	Complete Genome	full	GCA_014279815.1	GCF_014279815.1	2552712
Synechococcus sp. OG1 (cyanobacteria)	strain=OG1	1938863	SAMN06272755	PRJEB20449	Contig	full	GCA_900177365.1	GCF_900177365.1	3433936
Synechococcus sp. PCC 11901 (cyanobacteria)	strain=PCC 11901	2579791	SAMN11638411	PRJNA542803	Chromosome	full	GCA_005577135.1	GCF_005577135.1	3471813
Synechococcus sp. PCC 6312 (cyanobacteria)	strain=PCC 6312	195253	SAMN02261337	PRJNA158717	Complete Genome	full	GCA_000316685.1	GCF_000316685.1	3720499
Synechococcus sp. PCC 7003 (cyanobacteria)	strain=PCC 7003	374981	SAMN04422302	PRJNA308952	Complete Genome	full	GCA_001693255.1	GCF_001693255.1	3345085
Synechococcus sp. PCC 7117 (cyanobacteria)	strain=PCC 7117	195498	SAMN04422303	PRJNA308952	Complete Genome	full	GCA_001693275.1	GCF_001693275.1	3432101
Synechococcus sp. PCC 73109 (cyanobacteria)	strain=PCC 73109	374982	SAMN04422304	PRJNA308952	Complete Genome	full	GCA_001521855.1	GCF_001521855.1	3298676
Synechococcus sp. PCC 7335 (cyanobacteria)	strain=PCC 7335	91464	SAMN02436177	PRJNA19377	Scaffold	full	GCA_000155595.1	GCF_000155595.1	5973558
Synechococcus sp. PCC 7336 (cyanobacteria)	strain=PCC 7336	195250	SAMN02261338	PRJNA158719	Chromosome	full	GCA_000332275.1	GCF_000332275.1	5066637
Synechococcus sp. PCC 7502 (cyanobacteria)	strain=PCC 7502	1173263	SAMN02261356	PRJNA159509	Complete Genome	full	GCA_000317085.1	GCF_000317085.1	3583735
Synechococcus sp. PCC 8807 (cyanobacteria)	strain=PCC 8807	195248	SAMN04422305	PRJNA308952	Complete Genome	full	GCA_001693295.1	GCF_001693295.1	3304088
Synechococcus sp. PH41509 (cyanobacteria)	strain=PH41509	2508342	SAMN12639269	PRJNA516148	Scaffold	full	GCA_020514285.1	GCF_020514285.1	2161481
Synechococcus sp. PROS-7-1 (cyanobacteria)	strain=PROS-7-1	1442556	SAMN13641343	PRJNA596899	Complete Genome	full	GCA_014279795.1	GCF_014279795.1	2565218
Synechococcus sp. PROS-9-1 (cyanobacteria)	strain=PROS-9-1	1968775	SAMN13641327	PRJNA596899	Complete Genome	full	GCA_014279775.1	GCF_014279775.1	2273940
Synechococcus sp. PROS-U-1 (cyanobacteria)	strain=PROS-U-1	1400866	SAMN13641337	PRJNA596899	Complete Genome	full	GCA_014279755.1	GCF_014279755.1	2576003
Synechococcus sp. ROS8604 (cyanobacteria)	strain=ROS8604	1442557	SAMN13641342	PRJNA596899	Complete Genome	full	GCA_014279655.1	GCF_014279655.1	2876904
Synechococcus sp. RS9902 (cyanobacteria)	strain=RS9902	221345	SAMN13641339	PRJNA596899	Complete Genome	full	GCA_014279635.1	GCF_014279635.1	2481217
Synechococcus sp. RS9907 (cyanobacteria)	strain=RS9907	221350	SAMN13641344	PRJNA596899	Complete Genome	full	GCA_014279615.1	GCF_014279615.1	2581635
Synechococcus sp. RS9909 (cyanobacteria)	strain=RS9909	221352	SAMN13641345	PRJNA596899	Complete Genome	full	GCA_014279595.1	GCF_014279595.1	2603169
Synechococcus sp. RS9916 (cyanobacteria)	strain=RS9916	221359	SAMN02436107	PRJNA13557	Scaffold	full	GCA_000153825.1	GCF_000153825.1	2664873
Synechococcus sp. RS9917 (cyanobacteria)	strain=RS9917; RCC556	221360	SAMN02436139	PRJNA13555	Scaffold	full	GCA_000153065.1	GCF_000153065.1	2584918
Synechococcus sp. RSCCF101 (cyanobacteria)	strain=RSCCF101	2511069	SAMN10850838	PRJNA518028	Complete Genome	full	GCA_008807075.1	GCF_008807075.1	2984853
Synechococcus sp. SYN20 (cyanobacteria)	strain=SYN20	1050714	SAMN13641329	PRJNA596899	Complete Genome	full	GCA_014279555.1	GCF_014279555.1	2728628
Synechococcus sp. SynAce01 (cyanobacteria)	strain=SynAce01	1916956	SAMN06006676	PRJNA352894	Complete Genome	full	GCA_001885215.1	GCF_001885215.1	2750634
Synechococcus sp. TAK9802 (cyanobacteria)	strain=TAK9802	1442558	SAMN13641351	PRJNA596899	Complete Genome	full	GCA_014279535.1	GCF_014279535.1	2190394
Synechococcus sp. UTEX 2973 (cyanobacteria)	strain=UTEX 2973	1350461	SAMN03278348	PRJNA209528	Complete Genome	full	GCA_000817325.1	GCF_000817325.1	2744626
Synechococcus sp. UW105 (cyanobacteria)		337067	SAMEA4707922	PRJEB26976	Contig	full	GCA_900473935.1	GCF_900473935.1	2659417
Synechococcus sp. UW106 (cyanobacteria)		368495	SAMEA4707917	PRJEB26976	Contig	full	GCA_900474015.1	GCF_900474015.1	2479535
Synechococcus sp. UW140 (cyanobacteria)		368503	SAMEA4707923	PRJEB26976	Contig	full	GCA_900474295.1	GCF_900474295.1	2704142
Synechococcus sp. UW179A (cyanobacteria)		2575510	SAMEA4707921	PRJEB26976	Contig	full	GCA_900473965.1	GCF_900473965.1	3057835
Synechococcus sp. UW179B (cyanobacteria)		2575516	SAMEA4707919	PRJEB26976	Contig	full	GCA_900474245.1	GCF_900474245.1	2531800
Synechococcus sp. UW69 (cyanobacteria)		368493	SAMEA4707918	PRJEB26976	Contig	full	GCA_900474185.1	GCF_900474185.1	2372121
Synechococcus sp. UW86 (cyanobacteria)		368491	SAMEA4707914	PRJEB26976	Contig	full	GCA_900474085.1	GCF_900474085.1	2091288
Synechococcus sp. WH 5701 (cyanobacteria)	strain=WH 5701	69042	SAMN02436085	PRJNA13554	Scaffold	full	GCA_000153045.1	GCF_000153045.1	3280236
Synechococcus sp. WH 7805 (cyanobacteria)	strain=WH 7805	59931	SAMN02436160	PRJNA13553	Scaffold	full	GCA_000153285.1	GCF_000153285.1	2627046
Synechococcus sp. WH 8016 (cyanobacteria)	strain=WH 8016	166318	SAMN02261394	PRJNA61805	Contig	full	GCA_000230675.2	GCF_000230675.1	2694843
Synechococcus sp. WH 8020 (cyanobacteria)	strain=WH 8020	32052	SAMN03436066	PRJNA278997	Chromosome	full	GCA_001040845.1	GCF_001040845.1	2661166
Synechococcus sp. WH 8109 (cyanobacteria)	strain=WH 8109	166314	SAMN02436260	PRJNA37911	Complete Genome	full	GCA_000161795.2	GCF_000161795.2	2111515
Synechocystis sp. PCC 6803 substr. PCC-P (cyanobacteria)		1080230	SAMD00060999	PRJDA72557	Complete Genome	full	GCA_000284455.1	GCF_000284455.1	3570114
Thermoleptolyngbya sp. PKUAC-SCTB121 (cyanobacteria)	strain=PKUAC-SCTB121	2811482	SAMN17865207	PRJNA701401	Complete Genome	full	GCA_016919485.1	GCF_016919485.1	5490383
Thermosynechococcus sp. TA-1 (cyanobacteria)	strain=TA-1	2813673	SAMN17981212	PRJNA702872	Complete Genome	full	GCA_017086385.1	GCF_017086385.1	2658717
Tolypothrix sp. PCC 7910 (cyanobacteria)	strain=PCC 7910	2099387	SAMN14299416	PRJNA610494	Complete Genome	full	GCA_011769525.1	GCF_011769525.1	8761534
