## Supplementary table S3 for "Convergent reductive evolution of cyanobacteria in symbiosis with Dinophysiales dinoflagellates"

### Sheet: Sheet1
Table S3. Information of Tara Oceans metagenomic data used in this study
SRA_run_accession	Station	Environment	Tara_Oceans_sample_ID	Filter_min_[um]	Filter_max_[um]
ERR868510	TARA_004	DCM	TARA_X000000408	0.8	5
ERR868435	TARA_004	DCM	TARA_X000000408	0.8	5
ERR1700900	TARA_004	DCM	TARA_X000000410	5	20
ERR868437	TARA_004	DCM	TARA_X000000408	0.8	5
ERR1700908	TARA_004	DCM	TARA_X000000410	5	20
ERR868369	TARA_004	SRF	TARA_X000000323	0.8	5
ERR1726542	TARA_004	SRF	TARA_X000000325	5	20
ERR1726827	TARA_004	SRF	TARA_X000000357	180	2000
ERR315809	TARA_007	DCM	TARA_A200000102	20	180
ERR315804	TARA_007	DCM	TARA_A200000150	5	20
ERR315799	TARA_007	DCM	TARA_A200000150	5	20
ERR538181	TARA_007	DCM	TARA_A200000148	5	20
ERR315816	TARA_007	DCM	TARA_A200000150	5	20
ERR315803	TARA_007	DCM	TARA_A200000158	0.8	5
ERR538176	TARA_007	DCM	TARA_A200000102	20	180
ERR315806	TARA_007	DCM	TARA_A200000150	5	20
ERR315818	TARA_007	DCM	TARA_A200000150	5	20
ERR538182	TARA_007	DCM	TARA_A200000158	0.8	5
ERR315811	TARA_007	DCM	TARA_A200000158	0.8	5
ERR315821	TARA_007	SRF	TARA_A200000123	0.8	5
ERR315802	TARA_007	SRF	TARA_A200000123	0.8	5
ERR315827	TARA_007	SRF	TARA_A200000139	20	180
ERR538183	TARA_007	SRF	TARA_A200000139	20	180
ERR868473	TARA_009	DCM	TARA_X000001040	0.8	5
ERR1700894	TARA_009	DCM	TARA_X000001043	5	20
ERR1726681	TARA_009	SRF	TARA_X000001006	180	2000
ERR1726662	TARA_009	SRF	TARA_X000001006	180	2000
ERR868407	TARA_009	SRF	TARA_X000000954	0.8	5
ERR1726953	TARA_011	SRF	TARA_X000001334	180	2000
ERR1700895	TARA_011	SRF	TARA_X000001286	5	20
ERR1726597	TARA_011	SRF	TARA_X000001288	0.8	2000
ERR1726879	TARA_011	SRF	TARA_X000001334	180	2000
ERR1726791	TARA_011	SRF	TARA_X000001338	20	180
ERR1726642	TARA_011	SRF	TARA_X000001338	20	180
ERR1726965	TARA_018	DCM	TARA_A100000589	20	180
ERR1726585	TARA_018	DCM	TARA_A100000602	5	20
ERR868488	TARA_018	DCM	TARA_A100000604	0.8	5
ERR1726811	TARA_018	DCM	TARA_A100000589	20	180
ERR868393	TARA_018	SRF	TARA_A100000595	0.8	5
ERR1726956	TARA_018	SRF	TARA_A100000596	20	180
ERR1726555	TARA_018	SRF	TARA_A100000598	5	20
ERR1726786	TARA_020	SRF	TARA_A100000759	180	2000
ERR1700896	TARA_020	SRF	TARA_A100000761	5	20
ERR1726836	TARA_022	DCM	TARA_A100000695	20	180
ERR868496	TARA_022	DCM	TARA_A100000698	0.8	5
ERR1726715	TARA_022	DCM	TARA_A100000696	5	20
ERR1726743	TARA_022	DCM	TARA_A100000695	20	180
ERR1726718	TARA_022	DCM	TARA_A100000700	180	2000
ERR1726929	TARA_022	SRF	TARA_A100000539	5	20
ERR1726540	TARA_022	SRF	TARA_A100000539	5	20
ERR1726802	TARA_022	SRF	TARA_A100000536	180	2000
ERR1726613	TARA_022	SRF	TARA_A100000538	20	180
ERR1726810	TARA_022	SRF	TARA_A100000536	180	2000
ERR1726546	TARA_022	SRF	TARA_A100000538	20	180
ERR868403	TARA_022	SRF	TARA_A100000534	0.8	5
ERR318605	TARA_023	DCM	TARA_A100000555	0.8	5
ERR318595	TARA_023	DCM	TARA_A100000561	20	180
ERR318598	TARA_023	DCM	TARA_A100000557	180	2000
ERR538175	TARA_023	DCM	TARA_A100000555	0.8	5
ERR318603	TARA_023	DCM	TARA_A100000555	0.8	5
ERR318615	TARA_023	DCM	TARA_A100000557	180	2000
ERR538174	TARA_023	DCM	TARA_A100000557	180	2000
ERR538177	TARA_023	DCM	TARA_A100000561	20	180
ERR318593	TARA_023	DCM	TARA_A100000561	20	180
ERR318594	TARA_023	SRF	TARA_A100000550	20	180
ERR318582	TARA_023	SRF	TARA_A100000552	0.8	5
ERR538171	TARA_023	SRF	TARA_A100000550	20	180
ERR538185	TARA_023	SRF	TARA_A100000549	180	2000
ERR318583	TARA_023	SRF	TARA_A100000550	20	180
ERR318600	TARA_023	SRF	TARA_A100000549	180	2000
ERR538173	TARA_023	SRF	TARA_A100000552	0.8	5
ERR1700913	TARA_025	DCM	TARA_A100000398	5	20
ERR1726618	TARA_025	DCM	TARA_E500000200	180	2000
ERR1726855	TARA_025	DCM	TARA_E500000196	20	180
ERR1726672	TARA_025	DCM	TARA_E500000200	180	2000
ERR868418	TARA_025	DCM	TARA_A100000396	0.8	5
ERR1726976	TARA_025	SRF	TARA_A100000400	20	180
ERR1726722	TARA_025	SRF	TARA_A100000394	5	20
ERR868356	TARA_025	SRF	TARA_A100000393	0.8	5
ERR1726787	TARA_025	SRF	TARA_A100000402	180	2000
ERR868402	TARA_026	SRF	TARA_E400007200	0.8	20
ERR1726673	TARA_026	SRF	TARA_S400007202	20	180
ERR318617	TARA_030	DCM	TARA_A100001645	20	180
ERR318588	TARA_030	DCM	TARA_A100001645	20	180
ERR318612	TARA_030	DCM	TARA_A100001645	20	180
ERR318592	TARA_030	DCM	TARA_A100001645	20	180
ERR318606	TARA_030	DCM	TARA_A100001645	20	180
ERR318591	TARA_030	DCM	TARA_A100001645	20	180
ERR538178	TARA_030	SRF	TARA_A100001641	5	20
ERR318608	TARA_030	SRF	TARA_A100001649	180	2000
ERR538189	TARA_030	SRF	TARA_A100001647	20	180
ERR318585	TARA_030	SRF	TARA_A100001647	20	180
ERR318614	TARA_030	SRF	TARA_A100001649	180	2000
ERR318602	TARA_030	SRF	TARA_A100001641	5	20
ERR318610	TARA_030	SRF	TARA_A100001649	180	2000
ERR318616	TARA_030	SRF	TARA_A100001647	20	180
ERR318609	TARA_030	SRF	TARA_A100001649	180	2000
ERR318589	TARA_030	SRF	TARA_A100001641	5	20
ERR318596	TARA_030	SRF	TARA_A100001649	180	2000
ERR318587	TARA_030	SRF	TARA_A100001649	180	2000
ERR1726843	TARA_036	DCM	TARA_N000000314	180	2000
ERR1726554	TARA_036	DCM	TARA_N000000312	20	180
ERR868400	TARA_036	DCM	TARA_N000000317	0.8	5
ERR868487	TARA_036	DCM	TARA_N000000317	0.8	5
ERR1726920	TARA_036	DCM	TARA_N000000314	180	2000
ERR868406	TARA_036	SRF	TARA_N000000316	0.8	5
ERR1726951	TARA_036	SRF	TARA_N000000311	20	180
ERR868428	TARA_036	SRF	TARA_N000000316	0.8	5
ERR1726794	TARA_036	SRF	TARA_N000000313	180	2000
ERR1726809	TARA_036	SRF	TARA_N000000313	180	2000
ERR1726736	TARA_038	DCM	TARA_N000000041	20	180
ERR868414	TARA_038	DCM	TARA_N000000030	0.8	5
ERR1700906	TARA_038	SRF	TARA_N000000039	180	2000
ERR1700914	TARA_038	SRF	TARA_N000000038	20	180
ERR868503	TARA_038	SRF	TARA_N000000029	0.8	5
ERR868498	TARA_038	SRF	TARA_N000000029	0.8	5
ERR868454	TARA_039	DCM	TARA_N000000007	0.8	5
ERR1726686	TARA_039	DCM	TARA_N000000014	180	2000
ERR1726915	TARA_039	DCM	TARA_N000000012	20	180
ERR1726526	TARA_039	DCM	TARA_N000000014	180	2000
ERR868484	TARA_039	OTH	TARA_N000000051	0.8	5
ERR868368	TARA_039	OTH	TARA_N000000051	0.8	5
ERR1726587	TARA_039	SRF	TARA_N000000011	20	180
ERR868397	TARA_039	SRF	TARA_N000000006	0.8	5
ERR1726979	TARA_039	SRF	TARA_N000000011	20	180
ERR1700889	TARA_039	SRF	TARA_N000000013	180	2000
ERR868408	TARA_039	SRF	TARA_N000000006	0.8	5
ERR1726549	TARA_040	SRF	TARA_N000000063	3	2000
ERR1726940	TARA_040	ZZZ	TARA_N000000064	3	2000
ERR1726862	TARA_040	ZZZ	TARA_N000000064	3	2000
ERR1726582	TARA_040	ZZZ	TARA_N000000065	3	2000
ERR1726908	TARA_040	ZZZ	TARA_N000000066	3	2000
ERR1726591	TARA_040	ZZZ	TARA_N000000065	3	2000
ERR1700892	TARA_040	ZZZ	TARA_N000000067	3	2000
ERR1726754	TARA_041	DCM	TARA_N000000075	20	180
ERR1726925	TARA_041	DCM	TARA_N000000075	20	180
ERR868409	TARA_041	DCM	TARA_N000000072	0.8	5
ERR1700912	TARA_041	DCM	TARA_N000000074	5	20
ERR1726652	TARA_041	SRF	TARA_N000000077	180	2000
ERR1726844	TARA_041	SRF	TARA_N000000076	20	180
ERR1726820	TARA_041	SRF	TARA_N000000077	180	2000
ERR1700890	TARA_041	SRF	TARA_N000000073	5	20
ERR868486	TARA_041	SRF	TARA_N000000071	0.8	5
ERR1726614	TARA_046	SRF	TARA_N000000270	180	2000
ERR868478	TARA_046	SRF	TARA_N000000267	0.8	5
ERR1726729	TARA_046	SRF	TARA_N000000269	20	180
ERR1726784	TARA_046	SRF	TARA_N000000268	5	20
ERR1726897	TARA_047	DCM	TARA_G000000124	0.8	2000
ERR1726531	TARA_047	SRF	TARA_N000000284	180	2000
ERR868399	TARA_047	SRF	TARA_N000000278	0.8	20
ERR1700909	TARA_048	SRF	TARA_N000000115	180	2000
ERR868355	TARA_048	SRF	TARA_N000000113	0.8	20
ERR1726671	TARA_051	DCM	TARA_N000000200	20	150
ERR1726813	TARA_051	DCM	TARA_N000000193	180	2000
ERR868370	TARA_051	DCM	TARA_N000000217	0.8	5
ERR1726697	TARA_051	SRF	TARA_N000000184	5	20
ERR1726651	TARA_051	SRF	TARA_N000000189	180	2000
ERR1726726	TARA_051	SRF	TARA_N000000196	20	180
ERR1726921	TARA_051	SRF	TARA_N000000203	5	20
ERR868391	TARA_051	SRF	TARA_N000000214	0.8	5
ERR1726854	TARA_051	SRF	TARA_N000000202	5	20
ERR599328	TARA_052	DCM	TARA_N000000600	0.8	5
ERR599249	TARA_052	DCM	TARA_N000000585	180	2000
ERR599296	TARA_052	DCM	TARA_N000000593	20	180
ERR599314	TARA_052	SRF	TARA_N000000589	20	180
ERR599222	TARA_052	SRF	TARA_N000000570	5	20
ERR599294	TARA_052	SRF	TARA_N000000581	180	2000
ERR599280	TARA_052	SRF	TARA_N000000598	0.8	5
ERR1726978	TARA_052	SRF	TARA_N000000581	180	2000
ERR1726808	TARA_052	SRF	TARA_N000000589	20	180
ERR599299	TARA_064	DCM	TARA_N000000535	20	180
ERR599226	TARA_064	DCM	TARA_N000000532	5	20
ERR599244	TARA_064	DCM	TARA_N000000925	180	2000
ERR599282	TARA_064	SRF	TARA_N000000928	5	20
ERR599321	TARA_064	SRF	TARA_N000000526	20	180
ERR599266	TARA_064	SRF	TARA_N000000522	0.8	5
ERR1726649	TARA_064	SRF	TARA_N000000539	180	2000
ERR599247	TARA_064	SRF	TARA_N000000539	180	2000
ERR599205	TARA_065	DCM	TARA_N000000965	5	20
ERR1740328	TARA_065	SRF	TARA_N000000959	0.8	5
ERR599218	TARA_065	SRF	TARA_N000000963	5	20
ERR599320	TARA_065	SRF	TARA_N000000968	20	180
ERR599312	TARA_065	SRF	TARA_N000000981	180	2000
ERR599210	TARA_065	SRF	TARA_N000000959	0.8	5
ERR1726800	TARA_065	SRF	TARA_N000000968	20	180
ERR599300	TARA_066	DCM	TARA_N000000807	0.8	5
ERR599231	TARA_066	DCM	TARA_N000000791	5	20
ERR599318	TARA_066	DCM	TARA_N000000807	0.8	5
ERR1726663	TARA_066	SRF	TARA_N000000793	20	180
ERR599208	TARA_066	SRF	TARA_N000000809	5	20
ERR599277	TARA_066	SRF	TARA_N000000790	180	2000
ERR599261	TARA_066	SRF	TARA_N000000805	0.8	5
ERR599301	TARA_066	SRF	TARA_N000000793	20	180
ERR1726689	TARA_066	SRF	TARA_N000000790	180	2000
ERR599255	TARA_067	SRF	TARA_N000000750	180	2000
ERR599295	TARA_067	SRF	TARA_N000000742	5	20
ERR599302	TARA_067	SRF	TARA_N000000756	0.8	5
ERR599269	TARA_067	SRF	TARA_N000000746	20	180
ERR599238	TARA_067	SRF	TARA_N000000759	0.8	2000
ERR599284	TARA_068	DCM	TARA_N000000728	0.8	5
ERR599236	TARA_068	DCM	TARA_N000000720	0.8	2000
ERR1726630	TARA_068	DCM	TARA_N000000711	180	2000
ERR599229	TARA_068	DCM	TARA_N000000703	5	20
ERR599259	TARA_068	DCM	TARA_N000000711	180	2000
ERR599248	TARA_068	MES	TARA_N000000713	0.8	3
ERR599257	TARA_068	SRF	TARA_N000000722	0.8	5
ERR599223	TARA_068	SRF	TARA_N000000701	5	20
ERR599304	TARA_068	SRF	TARA_N000000705	20	180
ERR599243	TARA_068	SRF	TARA_N000000709	180	2000
ERR599241	TARA_070	SRF	TARA_N000000682	5	20
ERR599331	TARA_070	SRF	TARA_N000000674	0.8	2000
ERR599313	TARA_070	SRF	TARA_N000000666	180	2000
ERR1726969	TARA_070	SRF	TARA_N000000682	5	20
ERR599258	TARA_070	SRF	TARA_N000000662	20	180
ERR599305	TARA_070	SRF	TARA_N000000678	0.8	5
ERR1726899	TARA_070	SRF	TARA_N000000662	20	180
ERR599317	TARA_072	DCM	TARA_N000000837	5	20
ERR599287	TARA_072	DCM	TARA_N000000845	180	2000
ERR599292	TARA_072	DCM	TARA_N000000841	20	180
ERR599307	TARA_072	DCM	TARA_N000000833	0.8	5
ERR599286	TARA_072	SRF	TARA_N000000843	180	2000
ERR599256	TARA_072	SRF	TARA_N000000839	20	180
ERR599204	TARA_072	SRF	TARA_N000000835	5	20
ERR1726780	TARA_076	DCM	TARA_N000000868	5	20
ERR1726565	TARA_076	DCM	TARA_N000000884	180	2000
ERR599329	TARA_076	DCM	TARA_N000000868	5	20
ERR599303	TARA_076	DCM	TARA_N000000884	180	2000
ERR1726950	TARA_076	DCM	TARA_N000000876	20	180
ERR1726607	TARA_076	DCM	TARA_N000000876	20	180
ERR599333	TARA_076	DCM	TARA_N000000876	20	180
ERR1726731	TARA_076	SRF	TARA_N000000871	20	180
ERR599336	TARA_076	SRF	TARA_N000000879	180	2000
ERR1726626	TARA_076	SRF	TARA_N000000863	5	20
ERR599253	TARA_076	SRF	TARA_N000000852	0.8	2000
ERR1726937	TARA_076	SRF	TARA_N000000871	20	180
ERR1740326	TARA_076	SRF	TARA_N000000852	0.8	2000
ERR599326	TARA_076	SRF	TARA_N000000871	20	180
ERR1726678	TARA_076	SRF	TARA_N000000879	180	2000
ERR599332	TARA_076	SRF	TARA_N000000863	5	20
ERR1740324	TARA_078	DCM	TARA_N000000618	0.8	2000
ERR599265	TARA_078	DCM	TARA_N000001516	180	2000
ERR1726825	TARA_078	DCM	TARA_N000001516	180	2000
ERR599240	TARA_078	DCM	TARA_N000000618	0.8	2000
ERR599262	TARA_078	DCM	TARA_N000001512	20	180
ERR599245	TARA_078	SRF	TARA_N000001514	180	2000
ERR599263	TARA_078	SRF	TARA_N000001510	20	180
ERR599250	TARA_078	SRF	TARA_N000000625	5	20
ERR599237	TARA_078	SRF	TARA_N000000616	0.8	2000
ERR868483	TARA_080	DCM	TARA_N000001485	0.8	5
ERR1726648	TARA_080	DCM	TARA_N000001477	180	2000
ERR1726906	TARA_080	DCM	TARA_N000001489	5	20
ERR1726758	TARA_080	DCM	TARA_N000001473	20	180
ERR1726636	TARA_080	SRF	TARA_N000001499	20	180
ERR868387	TARA_080	SRF	TARA_N000001491	0.8	5
ERR1726733	TARA_080	SRF	TARA_N000001478	0.8	2000
ERR1726819	TARA_080	SRF	TARA_N000001503	180	2000
ERR1726706	TARA_081	DCM	TARA_N000001426	20	180
ERR1726530	TARA_081	DCM	TARA_N000001430	5	20
ERR1726573	TARA_081	DCM	TARA_N000001424	180	2000
ERR1726853	TARA_081	SRF	TARA_N000001428	20	180
ERR868372	TARA_081	SRF	TARA_N000001436	0.8	5
ERR599319	TARA_082	DCM	TARA_N000001384	0.8	2000
ERR599279	TARA_082	DCM	TARA_N000001400	180	2000
ERR599209	TARA_082	DCM	TARA_N000001396	20	150
ERR599234	TARA_082	SRF	TARA_N000001398	180	2000
ERR599232	TARA_082	SRF	TARA_N000001390	5	20
ERR599293	TARA_082	SRF	TARA_N000001382	0.8	2000
ERR599306	TARA_082	SRF	TARA_N000001394	20	180
ERR599298	TARA_082	SRF	TARA_N000001386	0.8	5
ERR1726572	TARA_083	SRF	TARA_N000001372	0.8	2000
ERR1700898	TARA_083	SRF	TARA_N000001376	5	20
ERR1726928	TARA_083	SRF	TARA_N000001380	180	2000
ERR868388	TARA_083	SRF	TARA_N000001374	0.8	5
ERR599283	TARA_084	SRF	TARA_N000001442	20	180
ERR599224	TARA_084	SRF	TARA_N000001440	5	20
ERR599254	TARA_084	SRF	TARA_N000001438	0.8	5
ERR599291	TARA_084	SRF	TARA_N000001362	180	2000
ERR1740325	TARA_084	SRF	TARA_N000001006	0.8	2000
ERR599270	TARA_084	SRF	TARA_N000001006	0.8	2000
ERR599325	TARA_085	DCM	TARA_N000001030	0.8	5
ERR599206	TARA_085	DCM	TARA_N000001034	5	20
ERR599239	TARA_085	DCM	TARA_N000001026	0.8	2000
ERR599288	TARA_085	DCM	TARA_N000001019	20	180
ERR599310	TARA_085	DCM	TARA_N000001042	180	2000
ERR1740327	TARA_085	DCM	TARA_N000001034	5	20
ERR599214	TARA_085	SRF	TARA_N000001040	180	2000
ERR599264	TARA_085	SRF	TARA_N000001017	20	180
ERR599281	TARA_085	SRF	TARA_N000001024	0.8	2000
ERR599335	TARA_085	SRF	TARA_N000001028	0.8	5
ERR868413	TARA_092	SRF	TARA_N000001299	0.8	5
ERR1726645	TARA_092	SRF	TARA_N000001309	0.8	2000
ERR1726895	TARA_092	SRF	TARA_N000001305	180	2000
ERR1726850	TARA_092	SRF	TARA_N000001303	20	180
ERR1726790	TARA_092	SRF	TARA_N000001305	180	2000
ERR1726749	TARA_092	SRF	TARA_N000001309	0.8	2000
ERR1726632	TARA_092	SRF	TARA_N000001301	5	20
ERR868358	TARA_093	DCM	TARA_N000001111	0.8	5
ERR1700901	TARA_093	DCM	TARA_N000001115	5	20
ERR1726627	TARA_093	DCM	TARA_N000001123	180	2000
ERR868416	TARA_093	SRF	TARA_N000001296	0.8	5
ERR1726878	TARA_093	SRF	TARA_N000001292	5	20
ERR1726719	TARA_093	SRF	TARA_N000001306	0.8	2000
ERR1726952	TARA_093	SRF	TARA_N000001290	0.8	2000
ERR1726876	TARA_093	SRF	TARA_N000001288	180	2000
ERR873966	TARA_098	DCM	TARA_N000001588	0.8	5
ERR1700905	TARA_098	DCM	TARA_N000001580	5	20
ERR873961	TARA_098	DCM	TARA_N000001588	0.8	5
ERR1726710	TARA_098	DCM	TARA_N000001584	20	180
ERR1726900	TARA_098	DCM	TARA_N000001594	180	2000
ERR1726603	TARA_098	DCM	TARA_N000001584	20	180
ERR1700897	TARA_098	DCM	TARA_N000001580	5	20
ERR868379	TARA_098	MES	TARA_N000001590	0.8	3
ERR1726896	TARA_098	SRF	TARA_N000001578	5	20
ERR1726735	TARA_098	SRF	TARA_N000001578	5	20
ERR1726541	TARA_098	SRF	TARA_N000001586	180	2000
ERR1726970	TARA_098	SRF	TARA_N000001582	20	180
ERR1726623	TARA_100	DCM	TARA_N000001622	180	2000
ERR1726550	TARA_100	DCM	TARA_N000001622	180	2000
ERR1700903	TARA_100	DCM	TARA_N000001614	5	20
ERR868465	TARA_100	DCM	TARA_N000001610	0.8	5
ERR1726655	TARA_100	DCM	TARA_N000001618	20	180
ERR1726609	TARA_100	DCM	TARA_N000001606	0.8	2000
ERR1726527	TARA_100	DCM	TARA_N000001606	0.8	2000
ERR868424	TARA_100	DCM	TARA_N000001610	0.8	5
ERR1726698	TARA_100	DCM	TARA_N000001622	180	2000
ERR868453	TARA_100	MES	TARA_N000001642	0.8	3
ERR1726631	TARA_100	MES	TARA_N000001643	3	2000
ERR868457	TARA_100	MES	TARA_N000001642	0.8	3
ERR1726865	TARA_100	SRF	TARA_N000001612	5	20
ERR1726755	TARA_100	SRF	TARA_N000001616	20	180
ERR1726656	TARA_100	SRF	TARA_N000001604	0.8	2000
ERR1726634	TARA_100	SRF	TARA_N000001604	0.8	2000
ERR1726909	TARA_100	SRF	TARA_N000001620	180	2000
ERR1726624	TARA_100	SRF	TARA_N000001620	180	2000
ERR1726639	TARA_100	SRF	TARA_N000001616	20	180
ERR1726588	TARA_100	SRF	TARA_N000001616	20	180
ERR868493	TARA_100	SRF	TARA_N000001608	0.8	5
ERR1700911	TARA_102	DCM	TARA_N000001664	180	2000
ERR868422	TARA_102	DCM	TARA_N000001652	0.8	5
ERR1726842	TARA_102	DCM	TARA_N000001648	0.8	2000
ERR1726742	TARA_102	DCM	TARA_N000001656	5	20
ERR868440	TARA_102	DCM	TARA_N000001652	0.8	5
ERR1726659	TARA_102	DCM	TARA_N000001660	20	180
ERR1726705	TARA_102	SRF	TARA_N000001662	180	2000
ERR868357	TARA_102	SRF	TARA_N000001650	0.8	5
ERR1726709	TARA_102	SRF	TARA_N000001658	20	180
ERR1726628	TARA_102	SRF	TARA_N000001646	0.8	2000
ERR1726841	TARA_102	SRF	TARA_N000001654	5	20
ERR868472	TARA_109	DCM	TARA_N000001732	0.8	5
ERR1726964	TARA_109	DCM	TARA_N000001796	20	180
ERR1726658	TARA_109	DCM	TARA_N000001740	20	180
ERR1726945	TARA_109	DCM	TARA_N000001796	20	180
ERR868450	TARA_109	DCM	TARA_N000001732	0.8	5
ERR1726760	TARA_109	DCM	TARA_N000001728	0.8	2000
ERR1726563	TARA_109	DCM	TARA_N000001740	20	180
ERR868470	TARA_109	MES	TARA_N000001784	0.8	3
ERR868506	TARA_109	MES	TARA_N000001784	0.8	3
ERR1726789	TARA_109	SRF	TARA_N000001742	180	2000
ERR868441	TARA_109	SRF	TARA_N000001730	0.8	5
ERR1726807	TARA_109	SRF	TARA_N000001727	0.8	2000
ERR1726871	TARA_109	SRF	TARA_N000001734	5	20
ERR1726933	TARA_109	SRF	TARA_N000001727	0.8	2000
ERR1726766	TARA_109	SRF	TARA_N000001742	180	2000
ERR1726801	TARA_109	SRF	TARA_N000001738	20	180
ERR1726788	TARA_109	SRF	TARA_N000001738	20	180
ERR868374	TARA_109	SRF	TARA_N000001730	0.8	5
ERR1726955	TARA_109	SRF	TARA_N000001727	0.8	2000
ERR1726792	TARA_109	SRF	TARA_N000001734	5	20
ERR1726579	TARA_110	DCM	TARA_N000001748	0.8	2000
ERR1726604	TARA_110	DCM	TARA_N000001764	180	2000
ERR868364	TARA_110	DCM	TARA_N000001752	0.8	5
ERR868438	TARA_110	DCM	TARA_N000001752	0.8	5
ERR1726732	TARA_110	SRF	TARA_N000001754	5	20
ERR1726528	TARA_110	SRF	TARA_N000001758	20	180
ERR1726775	TARA_110	SRF	TARA_N000001762	180	2000
ERR1726602	TARA_110	SRF	TARA_N000001746	0.8	2000
ERR1726890	TARA_110	SRF	TARA_N000001754	5	20
ERR868442	TARA_110	SRF	TARA_N000001750	0.8	5
ERR1726739	TARA_110	SRF	TARA_N000001762	180	2000
ERR1726907	TARA_110	SRF	TARA_N000001746	0.8	2000
ERR1726882	TARA_111	DCM	TARA_N000001828	180	2000
ERR1726552	TARA_111	DCM	TARA_N000001828	180	2000
ERR1726690	TARA_111	DCM	TARA_N000001824	20	180
ERR868381	TARA_111	DCM	TARA_N000001816	0.8	5
ERR1726584	TARA_111	DCM	TARA_N000001814	0.8	2000
ERR1726771	TARA_111	DCM	TARA_N000001820	5	20
ERR873963	TARA_111	MES	TARA_N000001808	0.8	3
ERR1726916	TARA_111	SRF	TARA_N000001826	180	2000
ERR1726670	TARA_111	SRF	TARA_N000001823	20	180
ERR1726567	TARA_111	SRF	TARA_N000001810	0.8	2000
ERR868476	TARA_111	SRF	TARA_N000001812	0.8	5
ERR868475	TARA_122	SRF	TARA_N000001938	0.8	5
ERR1726932	TARA_122	SRF	TARA_N000001941	20	180
ERR1726891	TARA_122	SRF	TARA_N000001942	180	2000
ERR868513	TARA_122	SRF	TARA_N000001938	0.8	5
ERR1726927	TARA_122	SRF	TARA_N000001941	20	180
ERR1726688	TARA_122	SRF	TARA_N000001943	5	20
ERR1726667	TARA_122	SRF	TARA_N000001937	0.8	2000
ERR1726883	TARA_122	SRF	TARA_N000001942	180	2000
ERR1726556	TARA_122	SRF	TARA_N000001937	0.8	2000
ERR1726938	TARA_122	SRF	TARA_N000001943	5	20
ERR1726770	TARA_123	SRF	TARA_N000001998	180	2000
ERR868469	TARA_123	SRF	TARA_N000001992	0.8	5
ERR1726961	TARA_123	SRF	TARA_N000001994	5	20
ERR1726721	TARA_123	SRF	TARA_N000001996	20	180
ERR1726762	TARA_123	SRF	TARA_N000001972	0.8	2000
ERR868466	TARA_123	SRF	TARA_N000001992	0.8	5
ERR1726622	TARA_123	SRF	TARA_N000001996	20	180
ERR1726522	TARA_123	SRF	TARA_N000001994	5	20
ERR1726561	TARA_123	SRF	TARA_N000001998	180	2000
ERR1726913	TARA_123	SRF	TARA_N000001972	0.8	2000
ERR868489	TARA_124	SRF	TARA_N000002037	0.8	5
ERR1726601	TARA_124	SRF	TARA_N000002041	20	180
ERR1726657	TARA_124	SRF	TARA_N000002043	180	2000
ERR1726569	TARA_124	SRF	TARA_N000002036	0.8	2000
ERR1726892	TARA_124	SRF	TARA_N000002041	20	180
ERR1726533	TARA_124	SRF	TARA_N000002039	5	20
ERR1726564	TARA_124	SRF	TARA_N000002036	0.8	2000
ERR1726608	TARA_124	SRF	TARA_N000002043	180	2000
ERR1726763	TARA_124	SRF	TARA_N000002043	180	2000
ERR868363	TARA_124	SRF	TARA_N000002037	0.8	5
ERR1726725	TARA_124	SRF	TARA_N000002036	0.8	2000
ERR1726571	TARA_124	SRF	TARA_N000002039	5	20
ERR1726822	TARA_125	SRF	TARA_N000002021	5	20
ERR1726846	TARA_125	SRF	TARA_N000002017	0.8	2000
ERR1726912	TARA_125	SRF	TARA_N000002021	5	20
ERR1726695	TARA_125	SRF	TARA_N000002024	20	180
ERR1726745	TARA_125	SRF	TARA_N000002025	180	2000
ERR1726666	TARA_125	SRF	TARA_N000002024	20	180
ERR1726765	TARA_125	SRF	TARA_N000002025	180	2000
ERR1726946	TARA_125	SRF	TARA_N000002025	180	2000
ERR1726903	TARA_125	SRF	TARA_N000002024	20	180
ERR1726691	TARA_125	SRF	TARA_N000002021	5	20
ERR868382	TARA_125	SRF	TARA_N000002019	0.8	5
ERR868352	TARA_125	SRF	TARA_N000002019	0.8	5
ERR1726643	TARA_125	SRF	TARA_N000002017	0.8	2000
ERR1726714	TARA_125	SRF	TARA_N000002017	0.8	2000
ERR1726858	TARA_128	DCM	TARA_N000002287	0.8	2000
ERR1726562	TARA_128	DCM	TARA_N000002295	5	20
ERR1726727	TARA_128	DCM	TARA_N000002299	20	180
ERR1726962	TARA_128	DCM	TARA_N000002303	180	2000
ERR868458	TARA_128	DCM	TARA_N000002291	0.8	5
ERR1726851	TARA_128	SRF	TARA_N000002285	0.8	2000
ERR868462	TARA_128	SRF	TARA_N000002289	0.8	5
ERR1726577	TARA_128	SRF	TARA_N000002297	20	180
ERR1726795	TARA_128	SRF	TARA_N000002301	180	2000
ERR1726594	TARA_128	SRF	TARA_N000002293	5	20
ERR1726595	TARA_131	DCM	TARA_N000002358	5	20
ERR1726966	TARA_131	DCM	TARA_N000002366	180	2000
ERR868386	TARA_131	DCM	TARA_N000002354	0.8	5
ERR868464	TARA_131	DCM	TARA_N000002354	0.8	5
ERR1726845	TARA_131	DCM	TARA_N000002350	0.8	2000
ERR1726724	TARA_131	DCM	TARA_N000002350	0.8	2000
ERR1726767	TARA_131	DCM	TARA_N000002362	20	180
ERR1726621	TARA_131	SRF	TARA_N000002360	20	180
ERR868485	TARA_131	SRF	TARA_N000002352	0.8	5
ERR1726640	TARA_131	SRF	TARA_N000002356	5	20
ERR1726924	TARA_131	SRF	TARA_N000002356	5	20
ERR1726823	TARA_131	SRF	TARA_N000002364	180	2000
ERR1726914	TARA_131	SRF	TARA_N000002348	0.8	2000
ERR1726837	TARA_132	DCM	TARA_N000002414	5	20
ERR868385	TARA_132	DCM	TARA_N000002418	0.8	5
ERR1726570	TARA_132	DCM	TARA_N000002422	0.8	2000
ERR1726818	TARA_132	DCM	TARA_N000002402	180	2000
ERR1726559	TARA_132	SRF	TARA_N000002412	5	20
ERR1726816	TARA_132	SRF	TARA_N000002420	0.8	2000
ERR1726849	TARA_132	SRF	TARA_N000002412	5	20
ERR1726782	TARA_132	SRF	TARA_N000002400	180	2000
ERR868480	TARA_132	SRF	TARA_N000002416	0.8	5
ERR1726872	TARA_132	SRF	TARA_N000002404	20	180
ERR1726580	TARA_132	SRF	TARA_N000002404	20	180
ERR1726848	TARA_135	DCM	TARA_N000002183	0.8	2000
ERR1726680	TARA_135	DCM	TARA_N000002195	20	180
ERR1726616	TARA_135	DCM	TARA_N000002187	5	20
ERR1726930	TARA_135	DCM	TARA_N000002199	180	2000
ERR1726641	TARA_135	DCM	TARA_N000002195	20	180
ERR868346	TARA_135	DCM	TARA_N000002191	0.8	5
ERR873960	TARA_135	MES	TARA_N000002172	0.8	3
ERR1726869	TARA_135	MES	TARA_N000002171	3	2000
ERR873967	TARA_135	MES	TARA_N000002172	0.8	3
ERR1726884	TARA_135	SRF	TARA_N000002464	0.8	2000
ERR1726702	TARA_135	SRF	TARA_N000002185	5	20
ERR1726888	TARA_135	SRF	TARA_N000002185	5	20
ERR1726747	TARA_135	SRF	TARA_N000002175	180	2000
ERR1726750	TARA_135	SRF	TARA_N000002193	20	180
ERR1726923	TARA_135	SRF	TARA_N000002175	180	2000
ERR868433	TARA_135	SRF	TARA_N000002179	0.8	5
ERR1726776	TARA_136	SRF	TARA_N000002967	180	2000
ERR1726873	TARA_136	SRF	TARA_N000002965	20	180
ERR868378	TARA_136	SRF	TARA_N000002961	0.8	5
ERR1726576	TARA_136	SRF	TARA_N000002959	0.8	2000
ERR1726723	TARA_136	SRF	TARA_N000002963	5	20
ERR1726796	TARA_137	DCM	TARA_N000002942	180	2000
ERR1726523	TARA_137	DCM	TARA_N000002934	0.8	2000
ERR1726954	TARA_137	DCM	TARA_N000002940	20	180
ERR1726583	TARA_137	DCM	TARA_N000002938	5	20
ERR1726864	TARA_137	SRF	TARA_N000002923	0.8	2000
ERR1726692	TARA_137	SRF	TARA_N000002929	20	180
ERR868477	TARA_137	SRF	TARA_N000002925	0.8	5
ERR1726669	TARA_137	SRF	TARA_N000002927	5	20
ERR1726738	TARA_137	SRF	TARA_N000002931	180	2000
ERR868398	TARA_138	DCM	TARA_N000003011	0.8	5
ERR1726650	TARA_138	DCM	TARA_N000003017	180	2000
ERR1726560	TARA_138	DCM	TARA_N000003013	5	20
ERR868467	TARA_138	MES	TARA_N000002997	0.8	3
ERR1726967	TARA_138	SRF	TARA_N000003005	20	180
ERR1726619	TARA_138	SRF	TARA_N000003007	180	2000
ERR1700910	TARA_138	SRF	TARA_N000003003	5	20
ERR1726948	TARA_138	SRF	TARA_N000003005	20	180
ERR1726536	TARA_139	SRF	TARA_N000003044	180	2000
ERR1726730	TARA_139	SRF	TARA_N000003035	0.8	2000
ERR1726886	TARA_139	SRF	TARA_N000003039	5	20
ERR868420	TARA_139	SRF	TARA_N000003037	0.8	5
ERR1726529	TARA_142	DCM	TARA_N000003100	20	180
ERR1726957	TARA_142	DCM	TARA_N000003098	180	2000
ERR868367	TARA_142	DCM	TARA_N000003104	0.8	5
ERR1700891	TARA_142	DCM	TARA_N000003102	5	20
ERR1726944	TARA_142	SRF	TARA_N000003089	180	2000
ERR1726768	TARA_142	SRF	TARA_N000003087	20	180
ERR868430	TARA_142	SRF	TARA_N000003083	0.8	5
ERR1726676	TARA_142	SRF	TARA_N000003081	0.8	2000
ERR1726684	TARA_143	DCM	TARA_N000003146	5	20
ERR1726617	TARA_143	DCM	TARA_N000003148	180	2000
ERR1726893	TARA_143	DCM	TARA_N000003156	20	180
ERR1726638	TARA_143	SRF	TARA_N000003141	180	2000
ERR1700893	TARA_143	SRF	TARA_N000003139	5	20
ERR1726737	TARA_143	SRF	TARA_N000003153	20	180
ERR1700902	TARA_144	SRF	TARA_N000003183	5	20
ERR1726654	TARA_144	SRF	TARA_N000003191	180	2000
ERR1726835	TARA_144	SRF	TARA_N000003175	0.8	2000
ERR873964	TARA_144	SRF	TARA_N000003179	0.8	5
ERR1726581	TARA_144	SRF	TARA_N000003187	20	180
ERR1726693	TARA_145	SRF	TARA_N000003215	0.8	2000
ERR868411	TARA_145	SRF	TARA_N000003219	0.8	5
ERR1726971	TARA_145	SRF	TARA_N000003227	20	180
ERR1726547	TARA_145	SRF	TARA_N000003223	5	20
ERR1726885	TARA_145	SRF	TARA_N000003231	180	2000
ERR1726548	TARA_146	SRF	TARA_N000003257	5	20
ERR1726757	TARA_146	SRF	TARA_N000003246	20	180
ERR1726764	TARA_146	SRF	TARA_N000003240	180	2000
ERR868351	TARA_146	SRF	TARA_N000003253	0.8	5
ERR1726877	TARA_147	SRF	TARA_N000002109	180	2000
ERR1726720	TARA_147	SRF	TARA_N000002107	20	180
ERR1726679	TARA_147	SRF	TARA_N000002101	0.8	2000
ERR1726703	TARA_147	SRF	TARA_N000002106	5	20
ERR1726831	TARA_147	SRF	TARA_N000002109	180	2000
ERR868366	TARA_147	SRF	TARA_N000002103	0.8	5
ERR1726534	TARA_148	SRF	TARA_N000002115	5	20
ERR1726889	TARA_148	SRF	TARA_N000002119	180	2000
ERR1726863	TARA_148	SRF	TARA_N000002111	0.8	2000
ERR1726625	TARA_148	SRF	TARA_N000002117	20	180
ERR868380	TARA_149	MES	TARA_N000002509	0.8	3
ERR1726949	TARA_149	SRF	TARA_N000002141	180	2000
ERR1726772	TARA_149	SRF	TARA_N000002137	5	20
ERR1726867	TARA_149	SRF	TARA_N000002139	20	180
ERR1726852	TARA_150	DCM	TARA_N000002717	20	180
ERR1726551	TARA_150	DCM	TARA_N000002147	5	20
ERR868511	TARA_150	DCM	TARA_N000002145	0.8	5
ERR1726783	TARA_150	DCM	TARA_N000002719	180	2000
ERR1726973	TARA_150	SRF	TARA_N000002699	5	20
ERR1726860	TARA_150	SRF	TARA_N000002701	20	180
ERR868354	TARA_150	SRF	TARA_N000002697	0.8	5
ERR1726859	TARA_150	SRF	TARA_N000002703	180	2000
ERR1726817	TARA_150	SRF	TARA_N000002695	0.8	2000
ERR1726596	TARA_151	DCM	TARA_N000002739	0.8	2000
ERR1726911	TARA_151	DCM	TARA_N000002755	20	180
ERR1726824	TARA_151	DCM	TARA_N000002751	180	2000
ERR868459	TARA_151	SRF	TARA_N000002741	0.8	5
ERR1726744	TARA_151	SRF	TARA_N000002749	20	180
ERR1726712	TARA_151	SRF	TARA_N000002753	180	2000
ERR1726847	TARA_151	SRF	TARA_N000002745	5	20
ERR1726589	TARA_151	SRF	TARA_N000002737	0.8	2000
ERR1726707	TARA_152	MXL	TARA_N000002803	0.8	2000
ERR1726629	TARA_152	MXL	TARA_N000002775	0.8	2000
ERR1726545	TARA_152	MXL	TARA_N000002797	5	20
ERR1726972	TARA_152	MXL	TARA_N000002482	0.8	2000
ERR1726761	TARA_152	MXL	TARA_N000002480	0.8	2000
ERR1726947	TARA_152	MXL	TARA_N000002783	20	180
ERR868375	TARA_152	MXL	TARA_N000002791	0.8	5
ERR1726861	TARA_152	SRF	TARA_N000002785	5	20
ERR868445	TARA_152	SRF	TARA_N000002789	0.8	5
ERR1726980	TARA_152	SRF	TARA_N000002773	0.8	2000
ERR1726635	TARA_152	SRF	TARA_N000002781	20	180
ERR1726553	TARA_152	SRF	TARA_N000002777	180	2000
ERR1726821	TARA_153	MXL	TARA_N000002825	0.8	2000
ERR1726941	TARA_153	MXL	TARA_N000002807	180	2000
ERR1726803	TARA_153	MXL	TARA_N000002811	20	180
ERR1726756	TARA_153	MXL	TARA_N000002817	5	20
ERR868410	TARA_153	MXL	TARA_N000002821	0.8	5
ERR1726653	TARA_153	MXL	TARA_N000002813	20	180
ERR1726919	TARA_153	MXL	TARA_N000002823	0.8	2000
ERR868429	TARA_153	MXL	TARA_N000002819	0.8	5
ERR1726532	TARA_153	MXL	TARA_N000002809	180	2000
